# Changes in Protein Turn-over rates Regulate Tryptophan and Glucosinolate Biosynthesis, IAA Transport and Photosynthesis in *Arabidopsis* Growth and Defense Transitions

**DOI:** 10.1101/2023.03.31.535076

**Authors:** Mohammad Abukhalaf, Carsten Proksch, Domenika Thieme, Jörg Ziegler, Wolfgang Hoehenwarter

## Abstract

An organism continuously experiences shifts in biological states necessitating extensive rearrangement of physiology and molecular order of the cell. Here we model transitions between optimal growth conditions (homeostasis), fully induced pattern triggered immunity (PTI) and back in *Arabidopsis thaliana*, chronologically measuring changes in protein synthesis and degradation rates, transcript, protein and phytohormone abundance of 99 targets using qPCR and LC-MS parallel reaction monitoring (PRM). Temporally changing synthesis and degradation rates were primary determinants of abundance, next to changes in mRNA levels, of tryptophan, glucosinolate (GS) biosynthesis and photosynthesis associated (PAP) proteins particularly in the earlier establisher phases but also in fully induced PTI. While transcripts returned to growth levels 3 to 16 hours post elicitation, protein levels remained at fully induced PTI levels up to 16 hours into the transitory phase back to optimal growth. A notable exception were polar auxin transporters PIN3 and PIN7 levels which decreased in PTI but quickly returned to initial homeostasis levels after transition, although global auxin levels only decreased by 20%. Tryptophan, GS and JA biosynthesis proteins all increased in abundance in the wild type and the *myc234* mutant background linking induction of the tryptophan and GS biosynthesis pathways to flg22 treatment and PTI independent of MYC2 and homologs. PAPs abundance was depleted in fully induced PTI however not in the *myc234* mutant linking this active immune response to these bHLH transcription factors. FERREDOXIN-NADP(+)-OXIDOREDUCTASE (FNR1) synthesis rates decreased while its degradation rate increased in the earlier PTI establisher phase. FNR1 is the penultimate protein in the photosynthetic electron transfer chain and imparts electrons onto NADP^+^ however in its absence electrons are used for oxygen photoreduction and H_2_O_2_ production, an active defense compound. Thus FNR1 may be a molecular switch that switches photosystem activity between growth and defense under post-transcriptional control. The *myc234* mutation generally led to delayed changes in transcript and protein abundance and also abolished IAA depletion. Protein turn-over rates of a set of PAPs were affected in the mutant suggesting a possible positive role of the transcription factors in controlling post-transcriptional regulatory processes in PTI induction.
