## Supplementary table 5 for "Changes in Protein Turn-over rates Regulate Tryptophan and Glucosinolate Biosynthesis, IAA Transport and Photosynthesis in *Arabidopsis* Growth and Defense Transitions"

### Sheet: Fold change one sample test
		Log2 fold change
Protein Accession	Name	0 hr-1	0 hr-2	0 hr-3	0 hr-4	16 hr-1	16 hr-2	16 hr-3	16 hr-4	17 hr-1	17 hr-2	17 hr-3	17 hr-4	19 hr-1	19 hr-2	19 hr-3	19 hr-4	T-test Significant	T-test q-value
AT2G29690	ASA2	0	0	0	0	0.460546	0.597262	0.609319	0.495099	0.00349576	0.183471	0.344962	-0.232225	0.108985	0.207606	0.0802339	-0.042045		0.123808
AT5G17990	PAT1	0	0	0	0	0.0335967	0.155037	0.35813	-0.190856	0.564516	0.0265091	-0.338934	-0.331982	-0.415331	0.081115	-0.131627	-0.248709		0.793238
AT2G04400	IGPS	0	0	0	0	-0.123118	0.258381	0.306057	0.0580792	0.725125	0.244884	-0.290432	-0.22016	-0.142084	0.198909	-0.0103879	-0.277955		0.707743
AT3G54640	TSA1	0	0	0	0	0.0570505	-0.0469291	-0.206169	0.177974	0.318468	0.166332	-0.25249	-0.230669	0.13914	0.36065	0.00312414	0.0341028		0.694732
AT5G54810	TSB1	0	0	0	0	0.0375079	0.406745	0.604159	-0.00106041	0.696601	0.437994	0.754776	0.121223	0.75986	0.85519	0.86693	0.486059		0.0198477
AT5G20960	AAO1	0	0	0	0	-0.0744216	-0.0330474	0.171328	-0.244078	0.389206	0.199633	-0.0380772	-1.9073	-0.952654	0.0324335	0.124543	0.0064393		0.55046
AT3G43600	AAO2	0	0	0	0	-0.0329522	-0.501488	0.212039	0.365188	0.842479	-0.0575018	-0.199121	-0.212988	0.0697358	0.0514808	-0.250235	0.198106		0.793238
AT2G27150	AAO3	0	0	0	0	-0.30196	0.496481	0.340188	-0.202089	0.722192	0.0592133	0.226964	0.217821	0.618053	0.0886078	0.383007	0.00714312		0.168012
AT1G08980	AMI1	0	0	0	0	-0.333463	0.433004	0.0960913	0.250097	0.755683	0.164121	-0.00865735	0.0294167	-0.156164	0.316718	-0.100041	0.471714		0.329
AT3G44310	NIT1	0	0	0	0	0.171091	0.062776	0.608811	0.296605	0.778945	0.0042437	-0.00521654	-0.415013	-0.0115253	0.230923	0.0138582	-0.695662		0.694732
AT3G44320	NIT3	0	0	0	0	-2.70772	-3.10838	-0.853569	-5.22386	-2.95116	-0.52732	-0.964717	-0.018867	1.73798	-0.257593	-3.19235	0.0904918		0.131646
AT5G22300	NIT4	0	0	0	0	0.287929	0.1158	-0.886685	0.879377	1.21247	0.3042	-0.537105	0.304751	0.230242	0.0624701	-0.301048	0.487666		0.538375
AT4G31500	CYP83B1	0	0	0	0	0.136336	0.0946342	0.101957	0.269136	0.849555	0.443903	0.0462789	0.191142	0.600751	0.907157	0.78669	0.729481		0.0356044
AT2G20610	SUR1	0	0	0	0	0.217807	0.432787	0.0316033	0.0296132	0.359192	0.17567	-0.0640983	-0.226578	0.190064	0.537397	0.300231	-0.0396414		0.165722
AT1G24100	UGT74B1	0	0	0	0	-0.150097	0.293797	0.362234	0.288176	0.705333	0.198517	-0.0230889	-0.124842	0.120827	0.244775	0.169253	0.233935		0.125138
AT1G74100	SOT16	0	0	0	0	0.753711	0.419948	0.270018	0.199504	-0.389833	-0.129553	0.0193381	-1.12205	0.670313	0.211788	0.044209	0.20725		0.707743
AT5G57220	CYP81F2	0	0	0	0	0.223828	2.69348	2.79134	1.68148	3.90496	4.50806	5.29372	2.93108	-1.12136	4.94043	5.56252	2.9347		0.0222576
AT2G44490	PEN2	0	0	0	0	-0.0751471	0.143977	-1.48271	0.660025	1.07814	0.195222	-0.343866	-0.027146	-4.84365	0.180419	0.0139959	0.263889		0.68714
AT4G13770	CYP83A1	0	0	0	0	-0.58009	0.20623	0.503296	1.07052	1.193	-1.25102	0.437734	-0.0255948	-0.175139	-0.797204	-0.0439003	0.985309		0.742706
AT1G26380	FOX1	0	0	0	0	0.366219	0.242232	-0.493322	1.03728	0.962931	0.349052	-1.43735	-4.93276	-0.0815143	0.0801958	-1.18252	-4.48717		0.449301
AT4G30530	GGP1	0	0	0	0	0.13349	0.372032	0.137429	0.00436991	0.861779	0.243233	-0.0995653	-0.312018	0.0452787	0.350763	0.115961	-0.111082		0.370863
AT2G37040	PAL1	0	0	0	0	1.07824	1.00963	1.41372	1.68661	1.48109	1.03907	0.644393	0.843845	1.13748	1.4103	1.09926	1.43253	+	0.0022259
AT2G30490	C4H	0	0	0	0	-0.24142	0.00562301	0.465569	0.194861	0.778735	-0.345047	-0.534502	0.0765825	-4.93525	0.226199	1.36648	0.933747		0.80938
AT3G21240	4CL2	0	0	0	0	0.150874	0.100052	0.0712611	0.488595	1.2263	-0.124094	-0.360858	0.348953	0.517873	0.0567681	0.242023	0.404098		0.198271
AT1G51680	4CL1	0	0	0	0	0.359051	0.545588	0.526506	0.705308	0.941706	0.513601	0.219897	0.086267	0.034495	0.628762	0.300535	0.500794		0.0198477
AT5G13360	Auxin-responsive GH3 family protein	0	0	0	0	-0.470414	1.15569	-0.135687	-0.713512	-0.0279215	1.09393	-0.0502023	-0.770632	0.439514	0.450214	-0.949497	-0.334709		0.924789
AT2G46370	JAR1	0	0	0	0	-0.416355	0.456244	0.0207993	0.0766701	0.502527	0.18749	-0.297001	-0.21114	0.47671	0.629426	0.213791	0.307591		0.370936
AT1G51760	IAR3	0	0	0	0	-0.0443557	0.142772	0.031985	0.379909	0.374701	0.0532654	-0.197678	0.0166046	-0.0437266	0.316232	0.0746267	0.427083		0.205974
AT5G05600	JOX2	0	0	0	0	0.00973345	0.2573	-0.431491	0.564162	1.22978	0.416853	0.207782	0.565329	-0.679867	0.695687	1.59661	0.956571		0.17593
AT3G45140	LOX2	0	0	0	0	0.0282686	0.00116233	0.207614	0.103038	0.429867	0.0573755	-0.194292	-0.102544	-0.183535	0.338028	-0.056894	-0.357349		0.814427
AT5G42650	AOS	0	0	0	0	-0.284436	0.0677399	-0.017448	0.166535	0.419544	0.20249	-0.114076	0.0320908	0.400373	0.265223	0.15365	0.595098		0.203913
AT3G25760	AOC1	0	0	0	0	-0.00362745	0.248543	0.141373	0.101236	0.842834	0.099756	0.736439	0.514104	0.93363	0.381168	0.909569	1.74608		0.0716135
AT3G25770	AOC2	0	0	0	0	-0.160418	0.237197	0.441423	0.202412	0.537472	0.379073	0.177833	-0.0231514	-0.160482	0.261116	0.391115	0.4732		0.105425
AT1G13280	AOC4	0	0	0	0	-0.123419	0.421862	0.213469	-0.0443942	0.842931	0.218278	0.231774	-0.0510029	-4.75465	0.232369	0.309174	-0.104763		0.762163
AT2G06050	OPR3	0	0	0	0	3.75623	1.22274	0.124929	0.595721	1.53366	1.77971	-0.250502	-0.884966	4.36844	1.80326	2.97564	0.108027		0.123808
AT4G16760	ACX1	0	0	0	0	-0.354569	0.499583	0.325519	0.106635	0.674446	0.252192	-0.0945167	-0.189716	-1.05474	0.359418	0.0829677	0.127075		0.769366
AT1G54990	AXR4	0	0	0	0	-0.287024	0.355135	0.253257	0.0949569	0.645931	0.0599802	-0.14389	-0.18918	-0.36281	0.168451	-0.0885265	-0.0300052		0.768372
AT1G70940	PIN3	0	0	0	0	0.0608009	0.743688	0.420013	0.221749	0.933766	0.416109	-0.170959	-7.12211	-9.20062	0.495706	-0.0677249	0.00639933		0.526871
AT1G23080	PIN7	0	0	0	0	0.390977	-0.819586	-2.76931	0.770476	0.46342	-0.563981	-0.581181	1.27339	0.958596	-0.261789	-3.0773	-0.0937071		0.614189
AT5G49980	AFB5	0	0	0	0	-0.0540034	0.178865	-0.163524	0.281526	0.582723	0.0847802	-0.165632	0.177754	0.238987	0.399579	-0.0946733	0.258029		0.215356
AT2G39940	COI1	0	0	0	0	-0.0323865	-0.0116756	0.750438	0.317164	0.708456	0.182454	0.369214	0.0863305	-0.107827	0.239428	0.399305	-1.76515		0.762163
AT1G80490	TPR1	0	0	0	0	-0.309655	0.367171	-0.186418	0.051457	0.301402	0.190859	-0.467231	-0.123637	-0.348668	0.30415	-0.52804	-0.276855		0.613547
AT3G16830	TPR2	0	0	0	0	-0.138695	0.600366	0.369474	0.394908	0.534262	0.162947	-0.123348	-0.266537	-1.5297	0.342492	0.167958	0.52527		0.762163
AT5G27030	TPR3	0	0	0	0	-0.246379	0.878812	0.679256	0.61247	0.825079	0.649779	0.852536	-0.61442	-2.17874	0.949518	1.35974	0.718265		0.456139
AT1G15750	TPL	0	0	0	0	-0.383952	0.594666	0.490688	0.294636	0.484004	0.24894	0.208623	0.00818216	0.127308	0.261751	0.325334	-3.94127		0.815698
AT1G75950	SKP1	0	0	0	0	-0.134278	0.350939	0.148156	-0.079447	0.836102	0.207328	-0.379198	-0.302208	0.0294941	0.394794	-0.198473	-0.086471		0.707743
AT4G02570	CUL1	0	0	0	0	-0.0276423	-0.0628715	0.323705	0.0904003	0.33841	0.246062	-0.11728	0.0958449	0.120091	0.457634	-1.39537	0.280714		0.870348
AT1G05180	AXR1	0	0	0	0	0.119892	0.393434	0.0197358	0.669002	0.876662	0.119891	-0.354176	0.444854	-0.132516	-0.114841	-0.231776	0.498883		0.348713
AT4G35580	NTL9	0	0	0	0	-0.454558	-0.0324259	0.227069	0.291004	0.459947	-0.0888831	0.0757601	-1.03548	-2.75753	0.283407	0.492294	0.635888		0.742706
AT1G72010	TCP22	0	0	0	0	-0.0726695	1.03726	0.0639881	0.160117	0.520738	0.78976	-0.0845017	-0.91724	-1.03331	0.875437	0.0970806	0.199284		0.694732
AT2G43820	UGT74F2	0	0	0	0	0.105332	0.381589	0.377133	0.182941	1.0079	0.143692	0.0367256	0.0117674	-4.27549	0.254817	0.262157	0.0990648		0.815698
AT1G62380	ACO2	0	0	0	0	-0.198145	-0.0854838	1.50885	-0.520353	-1.40139	-0.0861485	-1.43376	-1.50339	-0.928294	0.358978	0.155163	0.564209		0.528767
AT4G34860	A/N-InvB	0	0	0	0	0.803896	-2.81541	1.38096	1.67215	1.03237	-3.16272	0.804686	2.60263	2.01795	-3.22263	1.01146	1.38471		0.768372
AT5G18200	adenylyltransferase	0	0	0	0	-0.214433	0.664161	0.405568	0.275282	0.551762	0.265295	0.0188551	0.0815677	0.100515	0.296277	0.254164	-1.49582		0.719922
AT2G21370	XK-1	0	0	0	0	-0.523809	-4.24879	-1.47741	-1.48446	0.240103	-2.39736	-4.83986	1.49809	0.696118	-1.76353	-0.0161816	2.51418		0.400107
AT3G02870	VTC4	0	0	0	0	-0.317807	0.142945	0.0865016	-0.387763	0.0757576	0.334659	-0.0729885	-0.530643	0.414025	-0.846869	-0.335743	-0.0864635		0.502679
AT5G58260	NDH-N	0	0	0	0	-0.333373	0.103501	-0.0123229	0.014973	0.813449	-0.0257345	0.20408	-0.147587	-8.84944	0.0188628	0.0503096	0.238553		0.623545
ATCG00430	PSBG	0	0	0	0	0.0306762	0.122169	0.606184	-0.35625	0.193259	0.327843	0.213966	-0.144767	0.0597885	0.514534	0.157718	-0.329453		0.456139
AT1G01090	PDH-E1 ALPHA	0	0	0	0	-0.308706	0.394859	0.229276	0.158328	0.52131	0.436545	-0.212415	-0.0106293	-0.00236636	0.387052	-0.257606	-0.0344038		0.45676
ATCG01090	NDHI	0	0	0	0	-0.192003	0.377538	0.199024	-0.157909	0.889748	0.465743	0.120928	0.00313348	-1.55862	0.431112	0.0438339	-0.152928		0.864542
AT2G39470	PPL2	0	0	0	0	-0.0780443	0.433384	0.274832	-0.25743	0.261528	0.472071	-0.0600047	-0.189259	-0.352487	0.250936	-0.221565	-0.42642		0.940656
AT5G35790	G6PD1	0	0	0	0	0.0439792	0.550209	0.162174	0.270124	-1.15254	0.315301	-0.00441335	-0.0551471	0.295571	0.275774	-0.00832453	0.435761		0.694732
AT4G02580	NADH-ubiquinone oxidoreductase 24 kDa subunit	0	0	0	0	-0.225993	0.0406731	0.166197	-0.571318	0.663191	0.406603	0.0459617	-0.423369	-1.26837	0.310302	0.224689	0.0908097		0.815698
AT4G20130	PTAC14	0	0	0	0	-0.109515	0.294357	0.133157	0.179288	0.810291	0.278734	-0.269697	-0.397644	-0.150566	0.223659	-0.193696	-0.0513151		0.707743
AT5G64380	Inositol monophosphatase family protein	0	0	0	0	-0.223218	0.591539	0.422887	-0.0120406	-0.193618	0.672238	0.140986	-0.642519	0.74407	0.258536	0.238368	0.0602045		0.432116
AT1G12900	GAPA-2	0	0	0	0	-0.261044	0.0643856	0.340982	1.12111	1.24413	0.397502	0.382467	0.0739678	-0.378446	0.460444	-0.0130858	0.0167629		0.245213
AT5G54270	LHCB3	0	0	0	0	0.291473	-0.35418	0.639232	-1.68005	0.805284	-0.303138	-0.934705	-0.521265	0.250217	-0.591595	-0.508701	-1.46369		0.37393
AT3G56650	PPD6	0	0	0	0	0.362022	0.203001	0.396176	0.0268188	1.27226	0.453623	0.0745669	-0.215641	0.28547	0.0656238	-0.0596216	0.147612		0.195984
AT1G12240	ATFRUCT4	0	0	0	0	-0.207871	0.0465101	0.165066	-0.0332609	0.231621	-0.0229761	0.103885	-0.131567	-0.0665352	0.249717	0.168038	0.413933		0.430188
AT1G66430	FRK3, FRK6	0	0	0	0	-0.225176	1.47891	-0.261138	-6.3171	0.470812	0.732308	-0.618339	-1.43566	-0.559551	-0.50275	-1.25209	-0.226259		0.45676
AT3G55800	SBPASE	0	0	0	0	-0.426302	0.0579265	0.129535	0.0279182	1.37457	0.229517	0.372543	-0.107715	1.02242	0.307972	0.230331	0.265824		0.227519
AT2G21170	TIM	0	0	0	0	-0.153985	0.458294	-0.0176949	0.356579	0.933042	0.501628	-0.0831133	0.307636	-0.0583862	0.688772	0.0293721	0.450529		0.125138
ATCG00350	PSAA	0	0	0	0	-0.255503	0.479616	0.658139	0.113386	1.24937	0.19797	-0.0730473	0.0458737	0.0214687	-0.350402	1.51603	-0.257986		0.37393
AT5G66190	FNR1	0	0	0	0	-0.0341287	-1.25474	0.158928	-0.182359	0.873581	0.296517	-0.371074	-0.450333	0.214454	-0.508629	-0.127871	-0.249157		0.614189
AT2G39730	RCA	0	0	0	0	0.175099	-0.197541	0.529792	-0.555102	0.219465	-0.321914	-0.0472726	-0.323292	-0.357984	-0.00785057	-0.165208	-0.286779		0.461402
AT5G54960	PDC2	0	0	0	0	0.0413127	0.22284	0.510454	0.22074	0.718524	0.029609	1.11205	-0.152802	1.13081	0.0403223	1.22523	-0.123764		0.128144
AT5G17380	HPCL	0	0	0	0	0.800363	-1.31486	-0.460102	-0.0543961	0.575487	-0.888767	-0.130821	0.52699	-1.34475	-1.19306	0.0329298	0.465459		0.538365
AT5G40760	G6PD6	0	0	0	0	-0.113433	0.226207	0.107287	0.546346	0.763598	0.0683015	-0.113414	-0.237079	-0.371922	0.386845	0.115515	0.35323		0.421407
AT5G11670	NADP-ME2	0	0	0	0	-0.250441	0.299361	-0.267615	0.0041527	-0.39415	0.213344	-0.711716	0.0225277	-0.0383193	0.843327	0.103272	1.04676		0.762163
AT5G51830	FRK1	0	0	0	0	2.19865	0.293503	-0.378087	0.482342	3.36943	0.590314	-0.432432	0.136575	-0.682602	0.655482	0.0327129	0.701672		0.348713
AT5G56350	Pyruvate kinase family protein	0	0	0	0	-0.508731	-0.848765	1.13269	-2.54299	1.16645	-0.163465	1.00676	-1.97694	-3.67062	2.46734	-0.0721758	-2.66907		0.559404
AT3G23920	BAM1	0	0	0	0	-0.019444	0.447906	0.464545	0.299904	0.0776395	0.00488083	0.335677	-0.26241	0.32024	0.284236	0.383453	0.139887		0.109393
AT5G20250	DIN10	0	0	0	0	-0.332472	-0.792589	-0.280034	-1.61928	0.14482	-0.0513776	-1.35087	-1.4368	0.28984	-0.665729	-1.50917	-1.19374		0.0716135
AT4G37870	PCK1	0	0	0	0	-0.16188	0.130074	0.094521	0.250186	0.601894	0.195682	-0.307797	-0.0378816	0.127186	0.188328	-0.227644	0.33565		0.456139
AT4G26970	ACONITASE 2	0	0	0	0	-0.284846	0.512636	0.0183221	0.033809	1.07243	-0.0104115	-0.127419	0.0428845	-0.20532	0.331425	-0.111027	-0.372361		0.707743
AT3G24503	ALDH2C4	0	0	0	0	-0.387847	-0.157991	-0.0407332	0.00627455	0.347083	0.316253	-0.220815	-0.102572	0.119508	0.503438	-0.107174	0.091946		0.793238
AT3G17770	Dihydroxyacetone kinase	0	0	0	0	0.00259972	0.196573	0.443541	0.100094	1.46669	0.542082	0.390337	0.165648	0.635414	0.537546	0.592265	-3.74936		0.815698
AT2G17130	IDH2	0	0	0	0	-0.34814	0.0854114	-0.0430642	0.285422	-0.210806	0.0172167	-0.422565	0.150577	-0.880821	0.125846	-0.254611	0.105935		0.48324
AT4G04040	MEE51	0	0	0	0	-0.046941	0.520955	0.387898	0.0335062	0.829364	0.272779	0.0697155	-0.0321654	0.071533	0.3756	0.0657687	-0.0157484		0.131646
AT3G48000	ALDH2B4	0	0	0	0	-0.345313	0.469663	0.277691	-0.210729	0.760753	0.4082	0.187895	-0.0717089	-0.171862	0.414798	0.364042	-0.298238		0.432116
AT4G35260	IDH1	0	0	0	0	-0.310592	0.384127	0.0714187	-0.219436	0.322903	-0.0104564	-0.277197	-0.143085	-0.506904	0.218123	-0.267486	-0.191044		0.591369
AT1G23800	ALDH2B7	0	0	0	0	0.140303	0.345928	0.188073	0.14579	1.13557	0.0173866	-0.272645	-0.104102	-0.321022	0.254682	0.0276649	0.142899		0.45676
AT1G76450	Photosystem II reaction center PsbP family protein	0	0	0	0	0.0794111	-0.225223	-0.160775	0.761636	0.635215	-0.000326974	0.119974	0.84653	0.266104	0.525953	0.285345	0.912369		0.123808
AT4G00570	NAD-ME2	0	0	0	0	-0.135733	0.485076	0.0559551	-0.213744	0.651019	0.333884	0.062328	-0.231615	-0.84433	0.443093	0.11282	0.219486		0.707743
AT4G25900	Galactose mutarotase-like superfamily protein	0	0	0	0	-0.0700689	-0.637224	1.21446	-0.265902	1.44706	1.44174	1.1208	1.15132	1.45717	0.373392	0.290743	-0.250184		0.131646
AT2G36580	Pyruvate kinase family protein	0	0	0	0	-0.344548	0.291758	0.0560246	0.200171	0.421704	-0.220937	-0.272475	0.0120168	-0.176487	0.0887869	-0.180687	0.098737		0.975167
AT1G09430	ACLA-3	0	0	0	0	-0.0563145	0.234671	-0.37397	-0.317381	1.04397	0.457865	-0.158769	-0.289109	-0.410902	0.387056	-0.108562	-0.354252		0.975167
AT3G52990	Pyruvate kinase family protein	0	0	0	0	-0.141101	0.501323	0.214382	0.320462	0.437524	0.210999	0.0199338	-0.0375315	-2.9757	0.21411	-0.0884036	0.0771097		0.797023
AT5G11770	NADH-ubiquinone oxidoreductase 20 kDa subunit	0	0	0	0	0.315052	-0.355658	0.142381	0.281448	1.21116	0.443145	0.0108823	-0.204848	-0.828527	0.442258	0.0971144	0.142267		0.588138
