## Supplementary table 6 for "Changes in Protein Turn-over rates Regulate Tryptophan and Glucosinolate Biosynthesis, IAA Transport and Photosynthesis in *Arabidopsis* Growth and Defense Transitions"

### Sheet: Col-0
Biological Function	Protein Accession	Protein Name	Log2 FCP							Significance to 0 hrs
			0 hrs	1 hrs	3 hrs	16 hrs	17 hrs	19 hrs	32 hrs	1 hrs	3 hrs	16 hrs	17 hrs	19 hrs	32 hrs
Tryptophan Biosynthesis	AT2G29690	ASA2	0	0.0249617	0.101284	-0.0338192	-0.276957	-0.325555	-0.320266
	AT5G17990	PAT1	0	0.235605	0.434563	1.66999	1.48523	1.7335	2.12186			*	*	*	*
	AT2G04400	IGPS	0	0.268994	0.865673	1.44606	1.35943	1.47052	1.47796		*	*	*	*	*
	AT3G54640	TSA1	0	-0.0356591	0.850176	1.75127	1.66018	1.58291	1.4378		*	*	*	*	*
	AT5G54810	TSB1	0	0.369007	0.279738	2.44053	2.33164	2.29902	2.26691		*	*	*	*	*
Auxin Biosynthesis	AT5G20960	AAO1	0	0.377466	0.208928	1.36698	1.17445	1.06436	0.813754			*	*	*	*
	AT3G43600	AAO2	0	0.0478566	0.111107	0.0830719	-0.182941	-0.16136	0.0320504				*
	AT2G27150	AAO3	0	-0.0524578	-0.598523	0.187422	-0.203541	-0.117153	0.0677018
	AT1G08980	AMI1	0	0.00515672	0.110356	-0.0724313	-0.0836797	-0.26742	-0.186046
	AT3G44310	NIT1	0	-0.39842	-0.148647	0.441145	0.0806387	-0.159391	0.0514712				*	*	*
	AT3G44320	NIT3	0	0.0783253	-0.0276391	0.362315	0.148168	0.079778	0.493025
	AT5G22300	NIT4	0	-0.619234	2.6083	5.61118	5.50157	5.05056	4.81355	*	*	*	*	*	*
Glucosinolate Biosynthesis	AT4G31500	CYP83B1	0	0.470709	2.20212	2.43283	2.22873	2.10847	1.99955	*	*	*	*	*	*
	AT2G20610	SUR1	0	0.0733305	0.573006	0.635789	0.39293	0.301747	0.723355		*	*	*		*
	AT1G24100	UGT74B1	0	0.233518	0.722709	1.25779	1.1649	1.11107	1.03336		*	*	*	*	*
	AT1G74100	SOT16	0	0.432094	1.50344	1.98555	1.99023	1.62537	1.72839		*	*	*	*	*
	AT5G57220	CYP81F2	0	4.52576	5.17318	3.98982	3.6261	3.55729	2.59396	*	*	*	*	*	*
	AT2G44490	PEN2	0	0.257835	0.895568	0.590325	0.186234	0.268136	0.19415	*	*	*		*	*
	AT4G13770	CYP83A1	0	0.00351523	-0.240375	-0.281998	-0.927242	-0.857658	-0.048671			*	*	*	*
4-OH-ICN Biosynthesis	AT1G26380	FOX1	0	2.29431	3.50842	4.0324	4.10842	3.46271	3.23723	*	*	*	*	*	*
	AT4G30530	GGP1	0	0.42088	1.36086	1.3202	1.0471	1.24951	1.19201		*	*	*	*	*
Phenylpropanoid Metabolite Synthesis	AT2G37040	PAL1	0	0.343992	2.25511	2.52405	2.26096	2.32781	1.61466		*	*	*	*	*
	AT2G30490	C4H	0	0.828145	0.351886	1.00915	0.915163	0.739651	1.277		*	*	*	*	*
	AT3G21240	4CL2	0	-0.0166553	0.481121	1.13515	0.938504	0.964233	1.04201		*	*	*	*	*
	AT1G51680	4CL1	0	0.0830324	0.87866	1.41934	1.37937	1.31644	0.694237		*	*	*	*	*
JA Metabolism and Conjugation	AT5G13360	Auxin-responsive GH3 family protein	0	-0.143995	-0.191259	0.0595693	-0.0859358	0.0990764	0.142305
	AT2G46370	JAR1	0	0.213142	-0.0460169	0.302277	0.271926	0.22969	0.382861
	AT1G51760	IAR3	0	0.0507855	0.48784	0.524092	0.442346	0.690907	0.242096			*	*	*	*
	AT5G05600	JOX2	0	0.297901	0.840451	2.2803	2.12558	2.26885	2.34046		*	*	*	*	*
JA Biosynthesis	AT3G45140	LOX2	0	0.405904	0.212289	0.000155603	-0.259635	-0.0987127	0.607157						*
	AT5G42650	AOS	0	0.23827	0.327852	0.0783355	-0.0116639	0.291882	0.118676
	AT3G25760	AOC1	0	-0.185396	0.196992	0.796858	0.955019	1.05535	0.870228
	AT3G25770	AOC2	0	0.0166667	0.103913	0.180322	-0.207804	-0.0241745	-0.209488				*		*
	AT1G13280	AOC4	0	0.22067	0.0879418	-0.491044	-0.544757	-0.550533	-0.452038				*
	AT2G06050	OPR3	0	0.233438	0.517316	0.697277	0.562117	0.459953	0.634699			*			*
	AT4G16760	ACX1	0	0.249587	0.254626	0.588347	0.265347	0.473461	0.598242			*			*
Auxin / JA Signaling	AT1G54990	AXR4	0	-0.00295171	-0.0494677	-0.0798216	-0.308344	-0.375695	-0.160641
	AT1G70940	PIN3	0	-0.122971	-0.498812	-1.06163	-1.27922	-0.952336	-0.564482		*	*	*	*
	AT1G23080	PIN7	0	0.01005	-0.346239	-1.44872	-1.87919	-1.61257	-0.750154		*	*	*	*	*
	AT5G49980	AFB5	0	0.0337746	-0.0051854	-0.440794	-0.443136	-0.834654	-0.641728				*
	AT2G39940	COI1	0	-0.418963	0.083559	-0.191107	-0.250755	-0.638892	-0.372129
	AT1G80490	TPR1	0	0.0417334	-0.0765165	-0.0700122	-0.162822	-0.0187947	0.00834424
	AT3G16830	TPR2	0	0.0457467	0.138317	0.210434	-0.0516405	-0.0274344	-0.00652261				*
	AT5G27030	TPR3	0	-0.0099187	0.0724981	0.455058	0.244824	0.259004	0.519809			*			*
	AT1G15750	TPL	0	0.0529188	-0.289822	0.589487	0.0383148	0.22821	0.0160988
	AT1G75950	SKP1	0	0.0897423	0.163094	-0.51538	-0.493978	-0.439262	-0.620044			*	*	*	*
	AT4G02570	CUL1	0	-0.051248	-0.0019227	0.0662669	-0.277498	-0.154127	-0.105023			*	*		*
	AT1G05180	AXR1	0	0.176701	-0.178469	-0.238887	-0.515321	-0.534821	-0.520714			*	*		*
SA Biosynthesis	AT4G35580	NTL9	0	-0.150982	-0.541378	0.0906119	-0.0278729	-0.19108	-0.874565
	AT1G72010	TCP22	0	-0.0813275	0.285982	0.400536	0.0172515	-0.137367	-0.530554
	AT2G43820	UGT74F2	0	0.00126065	0.16615	0.628246	0.617504	0.6405	0.893017			*	*	*	*
ET Biosynthesis	AT1G62380	ACO2	0	0.0327938	0.0959251	-0.327551	-0.542567	-0.583244	0.0337504				*
Photosynthesis	AT4G34860	A/N-InvB	0	-0.329847	-0.0564709	-0.134877	-0.258252	-0.59212	-0.0357701					*
	AT5G18200	adenylyltransferase	0	0.197796	-0.118063	0.587537	0.0777239	0.407129	0.259035
	AT2G21370	XK-1	0	0.185647	0.1313	-0.755965	-0.705047	-0.343921	0.00628857
	AT3G02870	VTC4	0	0.274956	0.0932888	-0.660865	-0.583521	-0.500444	-0.231804
	AT5G58260	NDH-N	0	0.0832899	0.0154319	-0.498838	-0.808898	-0.965088	-0.963866			*	*	*	*
	ATCG00430	PSBG	0	-0.127985	9.9692e-05	-1.06292	-1.22679	-1.1181	-1.53205			*	*	*	*
	AT1G01090	PDH-E1 ALPHA	0	-0.00702859	-0.155886	-0.57601	-0.733775	-0.409433	-0.461284			*	*	*	*
	ATCG01090	NDHI	0	0.138033	0.00287711	-0.605286	-0.663196	-0.653556	-0.883448	*		*	*	*	*
	AT2G39470	PPL2	0	0.36087	0.0512579	0.0600292	0.0610705	0.1104	-0.0561952	*
	AT5G35790	G6PD1	0	-0.0986271	-0.135856	-0.0508171	-0.387303	-0.47081	-0.544959			*	*	*	*
	AT4G02580	NADH-ubiquinone oxidoreductase 24 kDa subunit	0	0.0562357	-0.0097155	-0.574316	-0.550429	-0.680735	-0.308614			*	*	*	*
	AT4G20130	PTAC14	0	-0.124076	-0.0750937	-0.633945	-0.956913	-0.902946	-0.801649			*	*	*	*
	AT5G64380	Inositol monophosphatase family protein	0	0.153739	0.0232786	-0.157594	-0.127034	0.0282229	-0.0178586	*
	AT1G12900	GAPA-2	0	0.134748	0.16517	-0.338487	-0.471581	-0.570299	-0.712002			*	*	*	*
	AT5G54270	LHCB3	0	0.691892	0.321614	-0.560455	-0.504448	-0.310366	-0.19855		*		*
	AT3G56650	PPD6	0	0.230331	0.193985	-0.125173	-0.162266	-0.576361	-0.307248
	AT1G12240	ATFRUCT4	0	0.0290947	0.250319	-0.338792	-0.468868	-0.655089	-0.683528			*	*	*	*
	AT1G66430	FRK3, FRK6	0	0.179704	0.0803107	-0.472929	-0.892378	-0.622541	-0.604403			*	*	*	*
	AT3G55800	SBPASE	0	0.07686	0.00132842	-0.129077	-0.0559879	-0.164237	-0.305904			*	*		*
	AT2G21170	TIM	0	0.528097	0.453218	0.0320798	-0.121111	-0.00752046	0.0624767
	ATCG00350	PSAA	0	0.341716	0.115154	-0.00159898	-0.0128334	-0.103729	0.0740098				*	*	*
	AT5G66190	FNR1	0	0.179047	0.126922	-0.586947	-0.552114	-0.964426	-0.78182			*	*	*	*
	AT2G39730	RCA	0	0.00886861	0.20328	-0.517411	-0.384602	-0.45504	-0.599547			*	*	*	*
Primary Metabolism	AT5G54960	PDC2	0	0.0195313	0.0921631	0.541784	0.353427	0.437352	1.07536			*	*	*	*
	AT5G17380	HPCL	0	0.363044	0.379709	0.711649	0.508354	0.815873	0.732844			*	*	*	*
	AT5G40760	G6PD6	0	0.117537	0.305365	0.813834	0.554659	0.759812	0.943611		*	*	*	*	*
	AT5G11670	NADP-ME2	0	0.352595	1.04238	1.35107	1.25098	1.1777	1.25824		*	*	*	*	*
	AT5G51830	FRK1	0	0.224274	0.528557	1.14437	0.948513	0.859776	0.908865		*	*	*	*	*
	AT5G56350	Pyruvate kinase family protein	0	-0.165992	0.101363	0.110449	0.072778	0.376888	0.47061			*	*	*	*
	AT3G23920	BAM1	0	0.128845	0.0113719	0.203487	0.0903461	0.0657716	0.145885	*		*			*
	AT5G20250	DIN10	0	0.163744	0.299116	0.0416992	0.0535879	-0.133822	-0.0814266	*		*	*		*
	AT4G37870	PCK1	0	-0.0341044	-0.00667505	0.624241	0.379953	0.504591	1.12577			*	*	*	*
	AT4G26970	ACONITASE 2	0	0.189629	0.143762	0.312119	0.420351	0.196876	0.488652			*			*
	AT3G24503	ALDH2C4	0	0.0358696	0.30501	0.812497	0.535689	0.568733	1.01174		*	*	*	*	*
	AT3G17770	Dihydroxyacetone kinase	0	0.193948	-0.118514	0.209924	-0.0339665	-0.11907	-0.136701
	AT2G17130	IDH2	0	-0.151538	0.55202	0.30652	0.133344	0.126756	0.64064						*
	AT4G04040	MEE51	0	0.0837554	0.191463	-0.179606	-0.1662	-0.0706083	0.0175784			*	*		*
	AT3G48000	ALDH2B4	0	0.0603212	0.136537	0.23448	0.245409	0.18461	0.207052			*	*	*	*
	AT4G35260	IDH1	0	-0.0969387	0.00124971	-0.0273233	-0.0593987	-0.0316046	-0.0222167				*
	AT1G23800	ALDH2B7	0	0.0780348	0.0808828	0.248798	0.16986	0.0746663	0.392913						*
	AT1G76450	Photosystem II reaction center PsbP family protein	0	0.14945	0.254325	-0.328222	-0.535413	-0.400339	-0.270353
	AT4G00570	NAD-ME2	0	0.172952	0.119899	0.189386	0.0250856	0.0645014	0.307444			*			*
	AT4G25900	Galactose mutarotase-like superfamily protein	0	0.366329	0.326071	0.837839	0.636144	0.416874	0.507898			*	*
	AT2G36580	Pyruvate kinase family protein	0	0.0428845	0.280611	0.0607029	0.0886313	0.0454096	0.464286	*	*	*			*
	AT1G09430	ACLA-3	0	0.0751992	0.315553	0.0962757	-0.0260887	0.0345118	0.0758666
	AT3G52990	Pyruvate kinase family protein	0	-0.065873	-0.0397925	-0.214581	-0.350259	-0.338928	0.0334918			*	*		*
	AT5G11770	NADH-ubiquinone oxidoreductase 20 kDa subunit	0	0.0449427	0.255859	-0.501675	-0.952596	-0.899794	-0.917339			*	*	*	*

### Sheet: myc234
Biological Function	Protein Accession	Protein Name	Log2 FCP							Significance to 0 hrs
			0 hrs	1 hrs	3 hrs	16 hrs	17 hrs	19 hrs	32 hrs	1 hrs	3 hrs	16 hrs	17 hrs	19 hrs	32 hrs
Tryptophan Biosynthesis	AT2G29690	ASA2	0	-0.0178826	0.0406113	-0.58022	-0.433143	-0.359326	0.541856	*	*	*	*	*
	AT5G17990	PAT1	0	-0.0844714	0.155111	1.54772	1.12347	1.20029	1.09934	*		*	*	*	*
	AT2G04400	IGPS	0	-0.00223717	0.362449	1.62607	1.50598	1.63791	1.60813		*	*	*	*	*
	AT3G54640	TSA1	0	-0.118152	0.466507	2.08553	2.09701	2.08783	2.18462		*	*	*	*	*
	AT5G54810	TSB1	0	0.657114	0.707316	2.11592	1.77388	1.47833	1.63622		*	*	*	*	*
Auxin Biosynthesis	AT5G20960	AAO1	0	-0.25493	-0.097736	1.02598	1.13802	1.32184	1.18791			*	*	*	*
	AT3G43600	AAO2	0	-0.176601	-0.0807178	0.226015	0.0825244	0.102717	0.306341	*		*	*	*	*
	AT2G27150	AAO3	0	0.276575	0.369694	0.697689	0.57602	0.794012	1.09477		*	*	*	*	*
	AT1G08980	AMI1	0	-0.00430813	-0.101717	-0.0597856	0.123755	-0.0802968	0.144504					*	*
	AT3G44310	NIT1	0	-0.0677026	-0.259148	0.313827	0.433972	0.595006	0.879029		*	*	*	*	*
	AT3G44320	NIT3	0	-0.106417	-0.218811	-0.0831077	0.0781234	-0.557657	0.285329		*
	AT5G22300	NIT4	0	-0.225882	2.91086	6.07103	6.18892	5.94435	5.74412		*	*	*	*	*
Glucosinolate Biosynthesis	AT4G31500	CYP83B1	0	0.722046	3.73202	4.88563	4.99617	5.06252	4.8864	*	*	*	*	*	*
	AT2G20610	SUR1	0	-0.068098	0.174862	1.23392	1.18262	1.1743	1.51857	*	*	*	*	*	*
	AT1G24100	UGT74B1	0	-0.0655244	0.277686	1.2302	1.17672	1.27357	1.30443		*	*	*	*	*
	AT1G74100	SOT16	0	-0.347395	1.22086	2.32857	2.98361	2.9835	2.85192	*	*	*	*	*	*
	AT5G57220	CYP81F2	0	2.85556	4.44903	3.342	3.21076	3.2473	2.28122	*	*	*	*	*	*
	AT2G44490	PEN2	0	0.509679	0.67018	1.54965	2.21712	2.19627	2.34355	*	*	*	*	*	*
	AT4G13770	CYP83A1	0	0.220202	0.351326	0.781486	0.0645304	1.02977	1.45917				*	*	*
4-OH-ICN Biosynthesis	AT1G26380	FOX1	0	1.56398	4.48728	4.89275	5.1756	5.07387	4.63764	*	*	*	*	*	*
	AT4G30530	GGP1	0	0.0515733	1.19746	2.51925	2.29983	2.30848	2.29672		*	*	*	*	*
Phenylpropanoid Metabolite Synthesis	AT2G37040	PAL1	0	-0.121164	3.19548	4.50822	4.45547	4.32515	2.66181		*	*	*	*	*
	AT2G30490	C4H	0	1.44841	1.00481	1.98298	2.25152	2.38523	2.54079		*	*	*	*	*
	AT3G21240	4CL2	0	-0.314815	0.291796	2.11653	2.03192	2.0565	1.71673	*	*	*	*	*	*
	AT1G51680	4CL1	0	-0.245657	1.34062	2.8552	2.73115	2.65298	1.41885	*	*	*	*	*	*
JA Metabolism and Conjugation	AT5G13360	Auxin-responsive GH3 family protein	0	0.975688	2.10745	1.28219	0.2335	1.74868	1.18202		*	*			*
	AT2G46370	JAR1	0	-0.146814	-0.187528	0.727656	0.632353	0.759086	0.977589		*	*	*	*	*
	AT1G51760	IAR3	0	-0.105985	-0.0968789	0.700723	0.704859	0.952288	1.32065	*		*	*	*	*
	AT5G05600	JOX2	0	-0.0864366	-0.329907	1.34966	1.43015	1.48764	1.87117			*	*	*	*
JA Biosynthesis	AT3G45140	LOX2	0	-0.111444	-0.250996	0.401539	0.265121	0.77795	1.65511			*	*	*	*
	AT5G42650	AOS	0	-0.021641	-0.142948	0.21565	0.134326	0.168933	0.311376				*	*	*
	AT3G25760	AOC1	0	-0.704705	-0.463463	-0.623564	-0.00216999	-0.506431	0.663976	*	*	*	*	*	*
	AT3G25770	AOC2	0	0.377905	0.238783	0.27609	0.416968	0.0745285	0.577948	*	*	*	*	*	*
	AT1G13280	AOC4	0	0.0364263	-0.179177	0.0132064	0.15544	0.281312	0.476656					*	*
	AT2G06050	OPR3	0	-0.14851	-0.0216791	0.638146	0.729982	0.782401	1.00093			*	*	*	*
	AT4G16760	ACX1	0	-0.0979647	-0.104097	0.89146	1.1506	1.36862	1.53234		*	*	*	*	*
Auxin / JA Signaling	AT1G54990	AXR4	0	-0.127423	-0.278665	-0.100767	-0.0276395	0.00597298	0.545665		*				*
	AT1G70940	PIN3	0	-0.388521	-0.751593	-1.42664	-1.15606	-1.25214	0.0661854	*	*	*	*	*
	AT1G23080	PIN7	0	-0.265916	-0.777215	-1.74895	-1.62144	-1.91165	-0.398758	*	*	*	*	*	*
	AT5G49980	AFB5	0	-0.142425	-0.195378	-0.0372476	-0.0597625	0.0702235	0.198891
	AT2G39940	COI1	0	0.0295332	-0.142649	0.256588	0.610236	0.626216	0.898889			*	*	*	*
	AT1G80490	TPR1	0	-0.0240366	-0.203501	0.11369	0.0623851	0.250919	0.370071		*			*	*
	AT3G16830	TPR2	0	-0.0580048	-0.134416	0.224326	0.267215	-0.0113497	0.554206			*	*	*	*
	AT5G27030	TPR3	0	0.0512371	-0.179631	0.665535	0.584334	0.787058	0.737908		*	*	*	*	*
	AT1G15750	TPL	0	0.0393354	-0.197484	0.219239	0.497216	-0.0507089	0.571825				*		*
	AT1G75950	SKP1	0	0.0202146	-0.197852	0.137762	0.297438	0.247106	0.589272			*	*	*	*
	AT4G02570	CUL1	0	-0.215462	-0.127111	0.313454	0.862501	0.772489	1.15254			*	*	*	*
	AT1G05180	AXR1	0	-0.334433	-0.377825	0.360162	0.284849	0.423058	0.852395				*	*	*
SA Biosynthesis and Metabolism	AT4G35580	NTL9	0	0.028175	-0.029587	0.63758	0.285945	0.358496	0.789834			*	*		*
	AT1G72010	TCP22	0	-0.0506034	-0.00374002	0.120827	0.126754	0.0530316	0.0756412
	AT2G43820	UGT74F2	0	0.069309	-0.0253602	0.73607	0.797036	0.837056	1.14793		*	*	*	*	*
ET Biosynthesis	AT1G62380	ACO2	0	-0.0429135	-0.311814	0.590025	0.679268	0.565864	0.865876			*	*	*	*
Photosynthesis	AT4G34860	A/N-InvB	0	0.0128801	-0.357898	-0.0570654	0.312151	0.258505	0.729221	*	*		*	*	*
	AT5G18200	adenylyltransferase	0	-0.00192964	-0.254298	0.111056	0.0871755	-0.354438	0.399618					*
	AT2G21370	XK-1	0	0.242816	0.429533	0.588245	-0.57285	-0.330529	0.295617
	AT3G02870	VTC4	0	0.0613342	0.117349	0.262538	0.41656	0.157734	0.719337				*		*
	AT5G58260	NDH-N	0	0.140867	-0.173998	-0.164039	-0.0145512	-0.209619	0.138205
	ATCG00430	PSBG	0	0.227845	0.037474	-0.393878	0.245077	-0.0544036	0.0889977	*		*
	AT1G01090	PDH-E1 ALPHA	0	-0.01357	-0.277074	-0.507664	-0.512216	-0.652667	-0.232867		*	*	*	*	*
	ATCG01090	NDHI	0	0.225399	0.0935687	-0.232973	0.380872	0.236841	0.27036	*		*	*	*	*
	AT2G39470	PPL2	0	0.16545	0.0349307	-0.0866919	-0.0335154	-0.022017	0.101844	*
	AT5G35790	G6PD1	0	0.0585413	-0.27336	-0.0447259	-0.00326927	-0.122705	0.596473		*	*	*	*	*
	AT4G02580	NADH-ubiquinone oxidoreductase 24 kDa subunit	0	-0.10041	-0.108284	0.227612	0.310511	0.397138	0.547272			*	*	*	*
	AT4G20130	PTAC14	0	-0.062547	-0.2733	-0.28149	-0.30132	-0.315964	0.00925455		*	*	*	*
	AT5G64380	Inositol monophosphatase family protein	0	-0.0127287	0.116058	-0.0327881	0.0730598	-0.105144	-0.0233351
	AT1G12900	GAPA-2	0	0.0400105	-0.113826	-0.205009	-0.191925	-0.361551	-0.557938			*	*	*	*
	AT5G54270	LHCB3	0	-0.148927	0.0202297	-0.000902436	0.06094	0.283297	-0.321696				*	*	*
	AT3G56650	PPD6	0	0.0884946	0.324176	0.315369	0.282139	-0.0173326	0.562486				*	*	*
	AT1G12240	ATFRUCT4	0	-0.0637532	-0.078041	-0.171159	0.145527	0.106627	-0.0413744		*	*			*
	AT1G66430	FRK3, FRK6	0	-0.0507077	-0.173578	0.158269	0.172252	0.22353	0.660541	*	*		*	*	*
	AT3G55800	SBPASE	0	0.2379	-0.00233292	0.0194652	0.226306	0.476562	0.0965257	*			*	*	*
	AT2G21170	TIM	0	-0.018083	0.0449966	0.0859486	0.351891	0.372342	0.382581				*	*	*
	ATCG00350	PSAA	0	0.111268	-0.0879449	-0.0039124	0.207899	-0.296268	-0.0883056	*			*	*
	AT5G66190	FNR1	0	0.175436	-0.142312	-0.124719	0.24149	0.451654	0.0422882				*	*
	AT2G39730	RCA	0	-0.0114563	0.214248	0.0184567	-0.365805	-0.0963936	-0.885438				*		*
Primary Metabolism	AT5G54960	PDC2	0	-0.0421576	-0.0886196	-2.41669	0.150598	-0.185215	0.864214			*	*	*	*
	AT5G17380	HPCL	0	-0.10543	0.197222	1.42878	1.71487	1.90238	1.7019			*	*	*	*
	AT5G40760	G6PD6	0	-0.0327776	0.300486	1.51783	1.41204	1.55383	1.69425		*	*	*	*	*
	AT5G11670	NADP-ME2	0	-0.14513	0.866576	1.76157	1.67036	1.83733	1.9694		*	*	*	*	*
	AT5G51830	FRK1	0	-0.00156184	0.21961	1.76089	1.9517	1.94635	2.00558		*	*	*	*	*
	AT5G56350	Pyruvate kinase family protein	0	-0.212002	-0.0467005	0.776051	1.00707	1.12967	1.36165	*		*	*	*	*
	AT3G23920	BAM1	0	-0.0584489	-0.12882	0.158406	0.36877	0.486409	0.502077			*	*	*	*
	AT5G20250	DIN10	0	-0.0621432	0.366552	0.936986	0.578482	0.643815	0.406783	*	*	*	*	*	*
	AT4G37870	PCK1	0	-0.147978	-0.215927	1.11109	1.53162	1.81333	2.48763	*	*	*	*	*	*
	AT4G26970	ACONITASE 2	0	-0.0477593	0.0276513	1.00884	0.505737	0.595604	0.895022			*	*	*	*
	AT3G24503	ALDH2C4	0	-0.0863352	0.10009	1.25038	1.22161	1.34729	1.66647			*	*	*	*
	AT3G17770	Dihydroxyacetone kinase	0	0.384559	0.40444	0.0499285	0.773548	0.542632	1.19303				*	*	*
	AT2G17130	IDH2	0	-0.176355	-0.0940599	0.697691	0.839189	0.862853	1.21539			*	*	*	*
	AT4G04040	MEE51	0	-0.0219784	-0.197299	0.2002	0.303764	0.239459	0.106846			*	*	*	*
	AT3G48000	ALDH2B4	0	0.162728	-0.0697317	0.877476	1.06522	0.846812	1.23037	*		*	*	*	*
	AT4G35260	IDH1	0	-0.112877	-0.136454	0.0484311	-0.00694676	0.0418809	0.207538			*		*	*
	AT1G23800	ALDH2B7	0	-0.303852	-0.263306	0.0168802	0.0683063	0.111353	0.591399	*	*			*	*
	AT1G76450	Photosystem II reaction center PsbP family protein	0	-0.150693	-0.245017	0.0946784	-0.0661767	0.0935178	-0.0668487
	AT4G00570	NAD-ME2	0	-0.00775437	-0.106769	0.352006	0.509843	0.426344	1.10372			*	*	*	*
	AT4G25900	Galactose mutarotase-like superfamily protein	0	0.0964641	-0.365066	0.480057	0.642009	0.673667	1.33483			*	*	*	*
	AT2G36580	Pyruvate kinase family protein	0	-0.086909	-0.0340479	0.640802	0.585765	0.66308	0.95913	*		*	*	*	*
	AT1G09430	ACLA-3	0	0.0252648	0.0879879	0.673687	0.746296	0.888282	0.938848		*	*	*	*	*
	AT3G52990	Pyruvate kinase family protein	0	-0.12527	-0.224288	0.22404	0.258999	0.344388	0.676888	*	*	*	*	*	*
	AT5G11770	NADH-ubiquinone oxidoreductase 20 kDa subunit	0	0.336851	-0.143591	0.173773	1.30286	1.36304	1.62324			*	*	*	*
