## Supplementary table 7 for "Changes in Protein Turn-over rates Regulate Tryptophan and Glucosinolate Biosynthesis, IAA Transport and Photosynthesis in *Arabidopsis* Growth and Defense Transitions"

### Sheet: Col-0
		Mean relative expression was log10 transformed then Z-scored and increased by 5							PQIs were log10 transformed then Z-scored then increased by 5
		Transcripts							Proteins
Protein Accession	Protein Name	0 hrs	1 hrs	3 hrs	16 hrs	17 hrs	19 hrs	32 hrs	0 hrs	1 hrs	3 hrs	16 hrs	17 hrs	19 hrs	32 hrs
AT1G23080	PIN7	6.75132	4.14935	4.92355	3.70068	4.61869	5.4674	5.389	6.03765	6.09285	5.66989	4.18369	3.63421	4.16297	5.21874
AT2G39940	COI1	4.95174	4.78978	4.92931	5.86354	6.53163	4.56814	3.36586	5.73732	5.05798	6.77514	4.63489	3.70797	4.34065	4.74604
AT5G27030	TPR3	3.05077	4.61047	5.82383	5.17495	5.96514	5.59835	4.77651	3.98381	4.3518	4.5078	6.54622	4.67597	4.63877	6.29563
AT4G02570	CUL1	2.92944	5.38591	4.63808	5.61191	5.04735	5.91032	5.47699	4.7259	3.77622	5.93037	5.55654	3.61234	5.28203	6.11659
AT1G70940	PIN3	6.45432	3.79766	3.95469	4.98835	6.07856	5.13321	4.5932	6.24452	5.98849	5.21467	3.95573	3.73624	4.32576	5.53458
AT5G22300	NIT4	3.15267	5.3874	6.31289	5.22685	5.4806	5.09003	4.34956	3.77322	3.56285	4.64044	5.83744	5.76541	5.75548	5.66516
AT4G13770	CYP83A1	5.66055	4.12366	3.57569	4.25022	5.35051	6.05504	5.98433	6.0682	5.72016	5.85905	4.45601	3.77313	3.71999	5.40347
AT2G37040	PAL1	3.42432	5.43872	6.13013	5.55948	5.68806	4.87534	3.88395	3.50823	3.77062	5.48613	6.02226	5.59019	5.78021	4.84236
AT2G46370	JAR1	4.73876	5.32139	4.89824	5.44649	6.52503	4.88085	3.18924	3.80072	4.57044	3.68314	5.96247	5.33787	6.1755	5.46987
AT2G06050	OPR3	4.68514	6.28783	6.19012	4.65778	5.41901	3.99133	3.76879	3.31417	4.1219	4.86036	5.71732	5.19827	5.56604	6.22194
AT2G29690	ASA2	5.35106	5.03367	5.26228	5.20138	6.29603	4.87311	2.98246	5.46114	4.84828	6.32918	5.28276	3.07289	4.68359	5.32216
AT5G20960	AAO1	3.58727	4.18242	4.4432	5.45579	6.35923	5.98504	4.98706	3.38554	3.98097	4.69646	5.71246	5.99224	5.54029	5.69204
AT5G05600	JOX2	2.85702	5.48138	5.30036	5.24446	5.72433	5.65681	4.73566	3.60876	3.87761	4.4219	5.79612	5.54329	5.82045	5.93187
AT2G44490	PEN2	3.98372	6.71353	6.01161	4.52446	4.1631	4.76623	4.83737	4.58595	4.48745	7.08723	5.51588	4.39021	4.4322	4.50108
AT1G51680	4CL1	3.08199	5.66428	6.18705	4.87954	5.38822	5.27725	4.52167	3.62352	3.71127	5.07411	6.04111	5.80087	5.8399	4.90922
AT5G40760	G6PD6	3.54113	5.4475	6.78851	5.08525	4.63479	5.07422	4.42858	3.44997	3.92599	4.83782	5.68808	5.17594	5.77975	6.14245
AT1G01090	PDH-E1 ALPHA	6.84642	5.65082	4.64995	4.34145	3.76093	4.72607	5.02437	4.82977	4.83814	2.93876	5.63147	5.23052	5.57632	5.95502
AT3G25760	AOC1	4.47102	6.54083	5.49608	4.84785	5.43394	4.90731	3.30298	4.4742	3.37035	4.16418	5.58691	6.01152	5.82197	5.57087
AT2G43820	UGT74F2	4.72967	3.65857	3.66408	6.08012	5.69328	5.64198	5.53231	3.90122	4.07288	4.10091	5.2043	5.29281	6.05583	6.37205
AT1G62380	ACO2	3.71082	3.8573	4.91547	5.99275	5.52698	6.29369	4.70299	5.15568	6.3387	6.42582	4.15996	4.31872	4.26567	4.33544
AT4G16760	ACX1	2.80608	5.38794	5.37563	5.44484	5.80673	5.2128	4.96598	4.13274	4.91936	6.53668	5.13436	3.4205	5.44238	5.41397
AT1G75950	SKP1	3.3313	5.47853	5.71609	4.45635	4.33384	6.23981	5.44407	6.24423	5.77542	6.08837	4.11454	3.89269	4.31204	4.57271
AT1G80490	TPR1	4.74585	4.79115	3.11684	4.73413	5.85172	5.87728	5.88303	5.24895	6.12685	4.59252	3.78166	3.73871	6.13311	5.37821
AT3G45140	LOX2	4.29251	4.21519	3.5397	5.10549	5.81212	5.94758	6.08742	5.0862	5.40553	5.72758	4.95279	3.27724	4.23202	6.31864
AT4G31500	CYP83B1	3.53349	6.23972	6.12233	4.7328	5.40415	4.86129	4.10622	3.23428	3.9178	5.74666	5.63845	5.38399	5.63055	5.44826
AT2G21170	TIM	6.40138	4.85647	3.64923	5.14248	3.80603	5.35973	5.78466	4.20577	6.16172	6.40526	4.86973	4.0852	3.95562	5.31669
AT5G54270	LHCB3	5.65522	4.74443	3.73996	5.68662	5.54493	6.05547	3.57337	5.56611	6.63627	5.75665	4.09441	4.67908	4.08002	4.18748
AT1G74100	SOT16	3.7483	6.44882	6.21237	4.53725	5.09396	4.70306	4.25624	3.33419	3.838	5.12061	5.70251	5.69778	5.53976	5.76715
AT5G66190	FNR1	6.95221	5.54577	3.8749	4.56817	4.39316	4.91829	4.7475	5.76551	6.16827	6.22333	4.29547	4.02745	4.17305	4.34691
AT5G17990	PAT1	3.38029	5.88265	6.45998	4.56024	5.28381	4.84151	4.59152	3.73972	4.05167	4.03131	5.87723	5.64961	5.72403	5.92644
AT3G54640	TSA1	3.36907	6.05209	6.35518	4.57868	5.16797	4.9031	4.57391	3.6407	3.69051	4.65631	5.83933	5.57879	5.86407	5.73028
AT4G26970	ACONITASE 2	3.4637	5.64873	6.44004	5.53646	4.80214	5.01343	4.09551	3.41242	4.36442	4.93952	4.58829	5.3946	6.37398	5.92678
AT5G54810	TSB1	4.2092	6.40353	6.49855	4.35246	4.55187	4.38449	4.5999	3.76584	3.93724	4.12221	5.99946	5.72195	5.70795	5.74535
AT1G51760	IAR3	4.2092	6.40353	6.49855	4.35246	4.55187	4.38449	4.5999	3.70304	3.94117	4.48373	5.95015	5.05603	6.30949	5.55639
		Protein : Transcript ratio
	Protein Name	0 hrs	1 hrs	3 hrs	16 hrs	17 hrs	19 hrs	32 hrs
AT1G23080	PIN7	0.894292	1.46839	1.15158	1.13052	0.786849	0.761416	0.968405
AT2G39940	COI1	1.15865	1.056	1.37446	0.79046	0.567694	0.950201	1.41005
AT5G27030	TPR3	1.30584	0.943897	0.774027	1.26498	0.783883	0.828596	1.31804
AT4G02570	CUL1	1.61324	0.70113	1.27863	0.990135	0.71569	0.893696	1.11678
AT1G70940	PIN3	0.967495	1.57689	1.3186	0.792993	0.614659	0.842701	1.20495
AT5G22300	NIT4	1.19683	0.66133	0.735073	1.11682	1.05197	1.13074	1.30247
AT4G13770	CYP83A1	1.07202	1.38715	1.63858	1.04842	0.705191	0.614363	0.902936
AT2G37040	PAL1	1.0245	0.693292	0.894945	1.08324	0.982794	1.1856	1.24676
AT2G46370	JAR1	0.802049	0.858881	0.751931	1.09474	0.818061	1.26525	1.7151
AT2G06050	OPR3	0.707379	0.655536	0.78518	1.22748	0.959265	1.39453	1.65091
AT2G29690	ASA2	1.02057	0.963171	1.20274	1.01565	0.488068	0.961109	1.78449
AT5G20960	AAO1	0.943765	0.951835	1.057	1.04705	0.942291	0.925689	1.14136
AT5G05600	JOX2	1.26312	0.707415	0.834265	1.10519	0.968374	1.02893	1.2526
AT2G44490	PEN2	1.15117	0.668418	1.17892	1.21912	1.05455	0.929917	0.930481
AT1G51680	4CL1	1.17571	0.655206	0.820118	1.23805	1.07658	1.10662	1.08571
AT5G40760	G6PD6	0.974257	0.720695	0.712648	1.11854	1.11676	1.13904	1.387
AT1G01090	PDH-E1 ALPHA	0.705444	0.856183	0.631999	1.29714	1.39075	1.17991	1.18523
AT3G25760	AOC1	1.00071	0.515279	0.757664	1.15245	1.10629	1.18639	1.68662
AT2G43820	UGT74F2	0.82484	1.11324	1.11922	0.855953	0.92966	1.07335	1.15179
AT1G62380	ACO2	1.38936	1.6433	1.30726	0.694167	0.781388	0.677769	0.921849
AT4G16760	ACX1	1.47278	0.913033	1.21598	0.942977	0.589058	1.04404	1.09021
AT1G75950	SKP1	1.87441	1.05419	1.06513	0.923297	0.898208	0.691053	0.839943
AT1G80490	TPR1	1.10601	1.27878	1.47345	0.798807	0.638908	1.04353	0.91419
AT3G45140	LOX2	1.1849	1.28239	1.6181	0.970091	0.563863	0.711554	1.03798
AT4G31500	CYP83B1	0.915322	0.627881	0.938639	1.19136	0.99627	1.15824	1.32683
AT2G21170	TIM	0.65701	1.26876	1.75524	0.946962	1.07335	0.738025	0.919101
AT5G54270	LHCB3	0.984243	1.39875	1.53923	0.720006	0.843848	0.673775	1.17186
AT1G74100	SOT16	0.889521	0.595148	0.824261	1.25682	1.11854	1.17791	1.35499
AT5G66190	FNR1	0.829306	1.11225	1.60606	0.940306	0.916754	0.848476	0.915621
AT5G17990	PAT1	1.10633	0.688749	0.624044	1.2888	1.06923	1.18228	1.29073
AT3G54640	TSA1	1.08062	0.609791	0.732679	1.27533	1.07949	1.19599	1.25282
AT4G26970	ACONITASE 2	0.985195	0.772637	0.767001	0.828741	1.12338	1.27138	1.44714
AT5G54810	TSB1	0.89467	0.614855	0.634328	1.37841	1.25705	1.30185	1.24902
AT1G51760	IAR3	0.87975	0.615468	0.689958	1.36708	1.11076	1.43905	1.20794

### Sheet: myc234
		Mean relative expression was log10 transformed then Z-scored and increased by 5							PQIs were log10 transformed then Z-scored then increased by 5
		Transcripts							Proteins
Protein Accession	Protein Name	0 hrs	1 hrs	3 hrs	16 hrs	17 hrs	19 hrs	32 hrs	0 hrs	1 hrs	3 hrs	16 hrs	17 hrs	19 hrs	32 hrs
AT1G23080	PIN7	6.62765	4.29669	4.43519	3.77022	4.65939	5.30909	5.90178	6.22965	5.88687	5.22778	3.96071	4.13953	3.84762	5.70783
AT2G39940	COI1	4.43754	3.24839	4.40364	5.87493	5.9514	5.51423	5.56987	4.18005	4.25529	3.81666	4.83371	5.64353	5.71537	6.5554
AT5G27030	TPR3	2.85535	4.73608	5.19924	5.38804	5.75028	5.58073	5.49028	4.3498	3.89097	3.66746	5.54734	5.65755	5.77092	6.11595
AT4G02570	CUL1	3.73293	5.11955	4.76666	3.71416	6.16961	6.05169	5.44539	4.21546	4.22124	3.65858	5.31178	5.42579	5.66411	6.50303
AT1G70940	PIN3	5.25998	4.10217	3.76456	4.22007	5.49568	5.62134	6.53621	6.17494	5.52769	4.92515	3.80057	4.25134	4.09127	6.22904
AT5G22300	NIT4	3.49311	4.49587	6.40558	5.81167	5.55284	4.97186	4.26907	3.64277	3.68245	4.64604	5.7972	5.75273	5.76335	5.71546
AT4G13770	CYP83A1	4.04118	3.52896	4.52816	5.2551	5.89111	5.49432	6.26118	3.73295	4.17036	5.23869	5.16113	4.23595	6.15459	6.30633
AT2G37040	PAL1	3.0438	4.72176	6.07148	5.75862	5.55428	5.08906	4.761	3.64776	3.60199	5.2347	5.89283	5.86842	5.78097	4.97333
AT2G46370	JAR1	4.58426	4.19292	3.48329	5.92598	6.28466	5.60187	4.92702	4.22685	3.92218	3.71267	5.6546	5.66275	5.74071	6.08025
AT2G06050	OPR3	4.292	5.06945	7.12752	4.57554	5.16623	4.41949	4.34977	3.91328	3.85736	4.132	5.52766	5.55218	5.74277	6.27474
AT2G29690	ASA2	5.70456	4.87485	2.81201	5.23272	5.35778	5.51965	5.49843	5.57571	5.19913	4.83479	3.99924	4.03582	4.50462	6.85069
AT5G20960	AAO1	3.22655	4.44486	5.65364	6.05491	5.97194	4.82319	4.8249	4.09453	3.7365	4.01635	5.55347	5.69018	5.87912	6.02986
AT5G05600	JOX2	3.47464	3.9012	4.97155	5.78484	6.00246	5.91734	4.94797	4.169	3.94146	3.75552	5.58493	5.60694	5.82323	6.11891
AT2G44490	PEN2	4.03003	6.73696	6.02986	4.89907	4.46076	4.34546	4.49788	3.61486	4.10013	4.26221	5.18695	5.87899	5.92821	6.02866
AT1G51680	4CL1	3.01926	5.34692	6.30498	5.31222	5.26074	4.70752	5.04836	3.79251	3.59681	4.91563	6.02511	5.88275	5.85509	4.93209
AT5G40760	G6PD6	3.35065	4.75207	6.6674	5.38784	5.34975	4.88091	4.61138	3.78132	3.82109	4.25708	5.80118	5.52971	5.82348	5.98614
AT1G01090	PDH-E1 ALPHA	6.34689	6.29868	3.79995	4.25466	4.29321	5.04842	4.95819	6.31769	5.62568	4.85045	3.57654	4.24406	4.42538	5.9602
AT3G25760	AOC1	4.79159	6.10871	5.72602	5.54194	5.32326	4.34507	3.1634	5.48856	4.30947	3.67857	4.27876	5.35576	5.20026	6.68862
AT2G43820	UGT74F2	4.70057	4.24629	3.20863	5.82864	5.78005	5.81097	5.42485	4.03127	3.98535	3.8812	5.47454	5.61749	5.72805	6.28211
AT1G62380	ACO2	3.81119	3.95974	4.46314	6.10816	6.29752	5.52647	4.83378	4.11842	4.31093	3.64682	5.37409	5.42317	5.65295	6.47361
AT4G16760	ACX1	3.14849	4.23529	5.81652	5.8819	5.56012	4.89163	5.46605	3.96526	4.07317	3.83521	5.44716	5.63857	5.9113	6.12933
AT1G75950	SKP1	4.60975	4.31932	6.5814	6.2029	4.55892	3.89873	4.82898	3.97224	3.99137	4.21291	4.79188	5.73373	5.94263	6.35524
AT1G80490	TPR1	4.19229	4.44583	3.41674	5.27857	6.11249	5.85109	5.70301	4.74672	4.41446	3.34281	5.37507	5.0103	5.56617	6.54447
AT3G45140	LOX2	4.48831	4.0663	3.43538	5.4487	5.71599	5.9521	5.89323	4.4576	4.232	4.04727	4.96808	4.76751	5.57132	6.95622
AT4G31500	CYP83B1	3.08895	5.65192	6.3236	5.18495	5.19287	4.80854	4.74917	3.43013	3.71837	5.11486	5.6273	5.7019	5.74307	5.66439
AT2G21170	TIM	6.02283	5.89691	3.11009	5.14494	4.75461	4.53839	5.53224	4.09375	4.09495	3.98996	4.73836	5.79146	6.24324	6.04828
AT5G54270	LHCB3	6.20231	4.82273	3.63464	5.67023	5.42704	5.55448	3.68859	4.49518	4.01364	3.86424	4.5561	5.72798	6.24484	6.09803
AT1G74100	SOT16	3.66596	5.71671	6.78354	4.83279	4.96007	4.65502	4.38591	3.77637	3.57653	4.66371	5.44028	5.93391	5.84048	5.76872
AT5G66190	FNR1	6.57335	6.27907	4.25324	4.39125	4.61013	4.13381	4.75914	3.98428	5.2553	5.01989	3.53864	5.71998	6.4995	4.98241
AT5G17990	PAT1	3.47126	4.72267	6.84915	5.23461	5.09695	4.93932	4.68604	3.88258	3.80663	4.13326	5.98989	5.71004	5.75084	5.72676
AT3G54640	TSA1	3.36173	5.05952	6.77941	5.19815	4.98958	4.9312	4.6804	3.78946	3.72016	4.34851	5.72873	5.79937	5.80429	5.80948
AT4G26970	ACONITASE 2	3.05522	5.07476	6.26646	5.40506	5.57817	4.67255	4.94778	4.1543	3.5415	4.75639	6.48251	4.766	5.62176	5.67755
AT5G54810	TSB1	4.10471	6.19564	6.65344	4.63347	4.60844	4.27464	4.52967	3.84929	3.60504	4.57689	5.46828	6.06725	5.42894	6.00431
AT1G51760	IAR3	4.04016	3.15938	5.55286	5.52968	5.836	5.53271	5.34921	3.94257	4.18892	3.96288	5.25651	5.37138	5.7202	6.55755
		Protein : Transcript ratio
Protein Accession	Protein Name	0 hrs	1 hrs	3 hrs	16 hrs	17 hrs	19 hrs	32 hrs
AT1G23080	PIN7	0.939949	1.37009	1.17871	1.05052	0.888428	0.724723	0.967138
AT2G39940	COI1	0.941976	1.30997	0.866706	0.822769	0.948269	1.03648	1.17694
AT5G27030	TPR3	1.52339	0.821559	0.705384	1.02957	0.983874	1.03408	1.11396
AT4G02570	CUL1	1.12926	0.824533	0.767535	1.43014	0.879439	0.935955	1.19423
AT1G70940	PIN3	1.17395	1.3475	1.30829	0.900595	0.77358	0.72781	0.953005
AT5G22300	NIT4	1.04284	0.819074	0.725311	0.997511	1.036	1.15919	1.33881
AT4G13770	CYP83A1	0.923728	1.18175	1.15691	0.98212	0.719041	1.12017	1.00721
AT2G37040	PAL1	1.19842	0.76285	0.862178	1.02331	1.05656	1.13596	1.0446
AT2G46370	JAR1	0.922035	0.935429	1.06585	0.954205	0.901043	1.02479	1.23406
AT2G06050	OPR3	0.911761	0.760904	0.579725	1.20809	1.07471	1.29942	1.44254
AT2G29690	ASA2	0.977413	1.06652	1.71934	0.764276	0.753263	0.816107	1.24594
AT5G20960	AAO1	1.26901	0.840634	0.7104	0.917184	0.952819	1.21893	1.24974
AT5G05600	JOX2	1.19984	1.01032	0.755403	0.965443	0.934107	0.984096	1.23665
AT2G44490	PEN2	0.896981	0.608602	0.706851	1.05876	1.31794	1.36423	1.34033
AT1G51680	4CL1	1.25611	0.672688	0.779643	1.1342	1.11824	1.24378	0.976969
AT5G40760	G6PD6	1.12853	0.804089	0.638492	1.07672	1.03364	1.19311	1.29812
AT1G01090	PDH-E1 ALPHA	0.995399	0.893153	1.27645	0.840618	0.988554	0.876586	1.20209
AT3G25760	AOC1	1.14546	0.705463	0.642431	0.772068	1.00611	1.19682	2.11438
AT2G43820	UGT74F2	0.857612	0.938548	1.20961	0.939249	0.971875	0.98573	1.15802
AT1G62380	ACO2	1.08061	1.08869	0.817098	0.879822	0.86116	1.02289	1.33924
AT4G16760	ACX1	1.25942	0.961722	0.659365	0.926088	1.01411	1.20845	1.12135
AT1G75950	SKP1	0.861704	0.924073	0.640124	0.772523	1.25769	1.52425	1.31606
AT1G80490	TPR1	1.13225	0.992946	0.978362	1.01828	0.819682	0.951305	1.14755
AT3G45140	LOX2	0.993158	1.04075	1.17811	0.911792	0.834066	0.936027	1.18037
AT4G31500	CYP83B1	1.11045	0.657895	0.808852	1.08531	1.09802	1.19435	1.19271
AT2G21170	TIM	0.679705	0.694423	1.28291	0.920975	1.21807	1.37565	1.09328
AT5G54270	LHCB3	0.724759	0.832235	1.06317	0.803513	1.05545	1.12429	1.65321
AT1G74100	SOT16	1.03012	0.625628	0.687504	1.1257	1.19634	1.25466	1.31528
AT5G66190	FNR1	0.606126	0.836955	1.18025	0.805839	1.24074	1.57228	1.04691
AT5G17990	PAT1	1.11849	0.806033	0.603471	1.14429	1.12029	1.1643	1.22209
AT3G54640	TSA1	1.12724	0.735279	0.641429	1.10207	1.1623	1.17705	1.24124
AT4G26970	ACONITASE 2	1.35974	0.697865	0.759023	1.19934	0.854402	1.20315	1.14749
AT5G54810	TSB1	0.937775	0.581867	0.687898	1.18017	1.31655	1.27004	1.32555
AT1G51760	IAR3	0.975845	1.32587	0.713665	0.950601	0.920387	1.03389	1.22589
