## Supplementary table 8 for "Changes in Protein Turn-over rates Regulate Tryptophan and Glucosinolate Biosynthesis, IAA Transport and Photosynthesis in *Arabidopsis* Growth and Defense Transitions"

### Sheet: Col-0
			Z-scored protein : transcript ratios
Cluster	Protein Accession	Protein Name	0 hrs	1 hrs	3 hrs	16 hrs	17 hrs	19 hrs	32 hrs
Cluster A	AT1G01090	PDH-E1 ALPHA	-1.09744	-0.595832	-1.34185	0.871539	1.18304	0.48142	0.49912
Cluster A	AT1G51760	IAR3	-0.508681	-1.32574	-1.09545	0.997954	0.205511	1.22046	0.505948
Cluster A	AT5G54810	TSB1	-0.466943	-1.32372	-1.2641	1.01423	0.642659	0.779824	0.618046
Cluster A	AT4G26970	ACONITASE 2	-0.161718	-0.96619	-0.987519	-0.75385	0.361253	0.921412	1.58661
Cluster A	AT2G06050	OPR3	-0.915071	-1.05181	-0.709872	0.456689	-0.250723	0.897293	1.57349
Cluster A	AT2G46370	JAR1	-0.692332	-0.529519	-0.835911	0.146163	-0.646462	0.63466	1.9234
Cluster A	AT3G25760	AOC1	-0.155598	-1.47602	-0.816712	0.257152	0.131588	0.349458	1.71014
Cluster A	AT5G40760	G6PD6	-0.205358	-1.24932	-1.28245	0.388702	0.381345	0.473095	1.49399
Cluster A	AT1G74100	SOT16	-0.523774	-1.61338	-0.765331	0.835773	0.323917	0.543675	1.19912
Cluster A	AT4G31500	CYP83B1	-0.466299	-1.72182	-0.36445	0.7394	-0.112724	0.594755	1.33114
Cluster A	AT2G37040	PAL1	0.0465021	-1.73881	-0.651854	0.36311	-0.178325	0.914855	1.24453
Cluster A	AT1G51680	4CL1	0.735938	-1.76546	-0.972937	1.03554	0.25957	0.403919	0.303432
Cluster A	AT3G54640	TSA1	0.185121	-1.62191	-1.15027	0.932398	0.180775	0.627896	0.845994
Cluster A	AT5G17990	PAT1	0.258766	-1.27193	-1.50911	0.92762	0.122767	0.537176	0.934718
Cluster A	AT5G05600	JOX2	1.1647	-1.52896	-0.914083	0.399164	-0.26402	0.0295023	1.1137
Cluster A	AT5G22300	NIT4	0.706484	-1.53287	-1.22449	0.371876	0.100684	0.430088	1.14822
Cluster B	AT2G43820	UGT74F2	-1.35822	0.760503	0.804408	-1.12965	-0.588172	0.467449	1.04367
Cluster B	AT5G20960	AAO1	-0.706506	-0.607382	0.684366	0.562091	-0.724616	-0.928531	1.72058
Cluster B	AT2G29690	ASA2	-0.10793	-0.25655	0.363748	-0.120684	-1.48668	-0.261889	1.86999
Cluster B	AT2G39940	COI1	0.3767	0.0396186	1.08537	-0.832329	-1.56383	-0.307783	1.20225
Cluster B	AT5G66190	FNR1	-0.714866	0.323432	2.13557	-0.307534	-0.393963	-0.64452	-0.39812
Cluster B	AT2G21170	TIM	-1.06289	0.586611	1.89831	-0.281081	0.0597061	-0.844449	-0.356206
Cluster B	AT1G62380	ACO2	0.858687	1.51932	0.645096	-0.949922	-0.723009	-0.99258	-0.357589
Cluster B	AT1G80490	TPR1	0.245634	0.853932	1.53931	-0.835934	-1.39889	0.0256599	-0.429704
Cluster B	AT3G45140	LOX2	0.373356	0.648687	1.59675	-0.233292	-1.38052	-0.963427	-0.0415549
Cluster B	AT4G13770	CYP83A1	0.0533	0.92133	1.61386	-0.0116971	-0.957095	-1.20728	-0.412419
Cluster B	AT5G54270	LHCB3	-0.188533	1.04909	1.46852	-0.977483	-0.607719	-1.11552	0.371639
Cluster B	AT1G70940	PIN3	-0.231796	1.57973	0.811938	-0.750531	-1.28066	-0.602765	0.474081
Cluster B	AT1G23080	PIN7	-0.518418	1.79279	0.517401	0.432595	-0.950963	-1.05335	-0.220049
Others	AT1G75950	SKP1	2.13959	0.0122628	0.0406333	-0.32722	-0.392291	-0.929568	-0.543408
Others	AT4G16760	ACX1	1.58709	-0.457572	0.649059	-0.348192	-1.641	0.0209835	0.189632
Others	AT4G02570	CUL1	1.74892	-1.05433	0.720514	-0.166118	-1.00958	-0.462508	0.223106
Others	AT5G27030	TPR3	1.07904	-0.343652	-1.01137	0.918455	-0.972624	-0.796869	1.12701
Others	AT2G44490	PEN2	0.685839	-1.81804	0.829768	1.03828	0.184709	-0.461739	-0.458813

### Sheet: myc234
			Z-scored protein : transcript ratios
Cluster	Protein Accession	Protein Name	0 hrs	1 hrs	3 hrs	16 hrs	17 hrs	19 hrs	32 hrs
Cluster A	AT4G02570	CUL1	0.446859	-0.83475	-1.07447	1.71227	-0.603833	-0.366141	0.72007
Cluster A	AT1G75950	SKP1	-0.555394	-0.363638	-1.23665	-0.829586	0.662094	1.48162	0.841553
Cluster A	AT4G31500	CYP83B1	0.433955	-1.76361	-1.03058	0.311883	0.373609	0.84135	0.833393
Cluster A	AT5G54810	TSB1	-0.339424	-1.48927	-1.14671	0.443693	0.884309	0.734024	0.913379
Cluster A	AT1G74100	SOT16	-0.0127418	-1.49069	-1.2646	0.336505	0.594599	0.807714	1.02921
Cluster A	AT2G44490	PEN2	-0.462147	-1.38143	-1.06824	0.0535732	0.879755	1.02733	0.951153
Cluster A	AT3G54640	TSA1	0.424915	-1.23099	-1.62748	0.318603	0.573036	0.635387	0.906535
Cluster A	AT5G17990	PAT1	0.404974	-0.956705	-1.83946	0.517375	0.412787	0.604584	0.856447
Cluster A	AT5G40760	G6PD6	0.453635	-0.963445	-1.68673	0.227322	0.0391643	0.735698	1.19435
Cluster A	AT2G06050	OPR3	-0.416575	-0.908187	-1.49861	0.549091	0.11443	0.846718	1.31313
Cluster A	AT5G22300	NIT4	0.126936	-0.970533	-1.43039	-0.0954004	0.0933623	0.697564	1.57846
Cluster A	AT4G26970	ACONITASE 2	1.27779	-1.29937	-1.06124	0.653242	-0.689857	0.668061	0.451366
Cluster A	AT1G51680	4CL1	1.01501	-1.55786	-1.08619	0.477393	0.407008	0.96063	-0.215985
Cluster A	AT2G37040	PAL1	1.23017	-1.64381	-0.988429	0.074719	0.29412	0.818031	0.215203
Cluster A	AT4G16760	ACX1	1.17643	-0.295582	-1.79065	-0.471785	-0.0365475	0.924425	0.493712
Cluster A	AT5G20960	AAO1	1.10644	-0.817633	-1.40258	-0.473805	-0.313754	0.881474	1.01986
Cluster A	AT5G27030	TPR3	1.90643	-0.806833	-1.25596	-0.00267897	-0.179322	0.0147762	0.323591
Cluster A	AT1G80490	TPR1	1.13307	-0.114865	-0.245508	0.112109	-1.66701	-0.487893	1.2701
Cluster A	AT1G62380	ACO2	0.375264	0.419952	-1.08271	-0.735673	-0.838923	0.0558778	1.80622
Cluster A	AT5G05600	JOX2	1.14646	-0.0118899	-1.56997	-0.286185	-0.477709	-0.172173	1.37147
Cluster A	AT3G25760	AOC1	0.123607	-0.750623	-0.875862	-0.618282	-0.153271	0.225659	2.04877
Cluster A	AT1G51760	IAR3	-0.222099	1.50421	-1.51518	-0.346605	-0.495618	0.0641595	1.01113
Cluster A	AT2G39940	COI1	-0.417245	1.69322	-0.84892	-1.1009	-0.381152	0.124714	0.930289
Cluster B	AT2G21170	TIM	-1.28023	-1.22762	0.875932	-0.417806	0.644181	1.20745	0.198095
Cluster B	AT5G66190	FNR1	-1.34551	-0.631815	0.429625	-0.728022	0.616644	1.64172	0.0173552
Cluster B	AT5G54270	LHCB3	-1.0012	-0.656204	0.0850904	-0.748401	0.0603152	0.281283	1.97911
Cluster B	AT2G46370	JAR1	-0.714047	-0.599248	0.518611	-0.438324	-0.893976	0.166628	1.96036
Cluster B	AT3G45140	LOX2	-0.1322	0.228279	1.2687	-0.748486	-1.3372	-0.564918	1.28582
Cluster B	AT2G29690	ASA2	-0.207122	0.0507706	1.9401	-0.823967	-0.855841	-0.673961	0.570019
Cluster B	AT1G01090	PDH-E1 ALPHA	-0.0895011	-0.699256	1.58657	-1.01255	-0.130323	-0.79805	1.14312
Cluster B	AT2G43820	UGT74F2	-1.18727	-0.551114	1.57945	-0.545605	-0.289166	-0.180262	1.17397
Cluster B	AT4G13770	CYP83A1	-0.553511	1.04647	0.892443	-0.191431	-1.82275	0.664624	-0.0358422
Cluster B	AT1G70940	PIN3	0.587392	1.27828	1.1222	-0.500765	-1.00638	-1.18858	-0.292133
Cluster B	AT1G23080	PIN7	-0.368882	1.68828	0.772973	0.159949	-0.615277	-1.3982	-0.238848
