## Supplementary table 10 for "Changes in Protein Turn-over rates Regulate Tryptophan and Glucosinolate Biosynthesis, IAA Transport and Photosynthesis in *Arabidopsis* Growth and Defense Transitions"

### Sheet: Pathways turnover
Pathway	Protein Accession	Name	Kd(C1)(day-1)	Index	Kd(C3)(day-1)	Index	Ks(C1)(day-1)	Ks(C3)(day-1)	Kd significant (C1 vs C3)	Ks significant (C1 vs C3)
Tryptophan Biosynthesis	AT2G29690	ASA2	0.174352	Intermediate	0.0631483	Intermediate	0.600922	0.211317		*
	AT2G04400	IGPS	0.0810557	Intermediate	0.0785472	Intermediate	0.471184	0.228961		*		*	Significance based on two sided t test p-value < 0.05
	AT3G54640	TSA1	-0.115834	Slow	0.103809	Intermediate	0.204545	0.257952	*
	AT5G54810	TSB1	0.159607	Intermediate	0.183438	Intermediate	0.580927	0.349723
Auxin Biosynthesis	AT5G20960	AAO1	-0.0576622	Slow	0.248765	Fast	0.283065	0.425446
	AT3G43600	AAO2	0.0404846	Slow	0.153974	Intermediate	0.416126	0.315699
	AT2G27150	AAO3	0.0877116	Intermediate			0.484265
	AT1G08980	AMI1	0.0397128	Slow	0.152501	Intermediate	0.415977	0.314
	AT3G44310	NIT1	-0.0548343	Slow	0.341513	Fast	0.287396	0.533614	*
	AT3G44320	NIT3	0.071584	Intermediate			0.458319
Glucosinolate Biosynthesis	AT2G20610	SUR1			0.194524	Intermediate		0.362546
	AT1G24100	UGT74B1	0.241073	Fast	0.415113	Fast	0.698979	0.619993
	AT1G74100	SOT16	-0.0444882	Slow			0.300412
	AT5G57220	CYP81F2			0.461467	Fast		0.674638
4-OH-ICN Biosynthesis	AT4G30530	GGP1	0.0137359	Slow			0.37887
Phenylpropanoid Metabolite Synthesis	AT2G37040	PAL1	-0.0319953	Slow	0.10539	Intermediate	0.316953	0.259768
	AT2G30490	C4H	0.0179616	Slow	0.282799	Fast	0.38579	0.465048	*
	AT3G21240	4CL2	0.0653253	Intermediate	0.269452	Fast	0.449847	0.449504
	AT1G51680	4CL1	0.115781	Intermediate	0.314391	Fast	0.519838	0.501903	*
Auxin / JA Conjugation	AT5G13360	Auxin-responsive GH3 family protein	-0.0876823	Slow	0.17998	Intermediate	0.242226	0.345726	*
	AT1G51760	IAR3	0.296032	Fast	0.159904	Intermediate	0.777015	0.32254
	AT5G05600	JOX2	0.212497	Intermediate			0.656729
JA Biosynthesis	AT3G45140	LOX2	-0.0585916	Slow	0.0667246	Intermediate	0.281868	0.215413
	AT5G42650	AOS	-0.0766976	Slow	0.236747	Fast	0.257558	0.411486	*
	AT3G25760	AOC1	-0.0615206	Slow	0.0371388	Slow	0.278017	0.181566
	AT3G25770	AOC2	0.219995	Intermediate	0.258167	Fast	0.666028	0.436375
	AT1G13280	AOC4	-0.182336	Slow	0.245268	Fast	0.116101	0.421382	*	*
	AT2G06050	OPR3	-0.0398963	Slow	0.05009	Slow	0.307041	0.196373
	AT4G16760	ACX1	0.183382	Intermediate	0.33408	Fast	0.613746	0.524916	*
Auxin / JA Signaling	AT1G23080	PIN7	0.11671	Intermediate	0.126234	Intermediate	0.523201	0.283737
	AT1G80490	TPR1			0.199005	Intermediate		0.367732
	AT3G16830	TPR2	0.158973	Intermediate			0.581709
	AT5G27030	TPR3			0.49981	Fast		0.719976
	AT1G75950	SKP1	0.165633	Intermediate	0.163067	Intermediate	0.589148	0.32619		*
	AT4G02570	CUL1	0.163292	Intermediate	0.160961	Intermediate	0.585936	0.32376		*
	AT1G05180	AXR1	0.0546426	Slow	0.0509304	Slow	0.434748	0.197334		*
SA Biosynthesis	AT1G72010	TCP22	-0.0323873	Slow	0.24279	Fast	0.317193	0.418503
	AT2G43820	UGT74F2	0.0975684	Intermediate	0.378376	Fast	0.496939	0.576818
ET Biosynthesis	AT1G62380	ACO2			0.223624	Fast		0.396258
Photosynthesis	AT2G21370	XK-1			0.324084	Fast		0.513228
	AT3G02870	VTC4			0.311037	Fast		0.497986
	AT5G58260	NDH-N	0.0314398	Slow	0.271519	Fast	0.404354	0.451911
	AT1G01090	PDH-E1 ALPHA	-0.168783	Slow	0.0570722	Intermediate	0.133988	0.204361	*
	ATCG01090	NDHI	0.156157	Intermediate	0.266138	Fast	0.575879	0.445648
	AT5G35790	G6PD1	-0.017766	Slow	0.102617	Intermediate	0.3365	0.256583
	AT4G02580	NADH-ubiquinone oxidoreductase 24 kDa subunit	0.0434935	Slow	0.267001	Fast	0.419612	0.446652	*
	AT4G20130	PTAC14	-0.0469746	Slow	0.104259	Intermediate	0.296562	0.258469	*
	AT5G64380	Inositol monophosphatase family protein	0.309153	Fast	0.200548	Intermediate	0.791979	0.369518		*
	AT1G12900	GAPA-2	0.0564287	Intermediate	0.067216	Intermediate	0.437337	0.215976
	AT5G54270	LHCB3			0.191824	Intermediate		0.359422
	AT3G56650	PPD6	-0.135914	Slow	0.243444	Fast	0.177462	0.419263	*	*
	AT1G12240	ATFRUCT4	-0.0443413	Slow	0.0727406	Intermediate	0.299997	0.222305
	AT1G66430	FRK3, FRK6	-0.0921636	Slow	0.0642645	Intermediate	0.236308	0.212595
	AT3G55800	SBPASE	-0.0565658	Slow			0.284686
	AT2G21170	TIM	-0.0137074	Slow	0.168074	Intermediate	0.343602	0.331971
	ATCG00350	PSAA	0.14076	Intermediate	0.0747128	Intermediate	0.554108	0.224565		*
	AT5G66190	FNR1	0.278813	Fast	0.0627694	Intermediate	0.749606	0.210883		*
	AT2G39730	RCA	-0.0316446	Slow	0.29109	Fast	0.317317	0.474711	*	*
Primary Metabolism	AT5G54960	PDC2	0.194718	Intermediate	0.0375666	Slow	0.629738	0.182055	*	*
	AT5G17380	HPCL	0.0228846	Slow	0.248235	Fast	0.393582	0.42483
	AT5G40760	G6PD6			0.163481	Intermediate		0.326668
	AT5G11670	NADP-ME2	-0.0259037	Slow			0.326833
	AT5G56350	Pyruvate kinase family protein	-0.0366401	Slow			0.310443
	AT3G23920	BAM1	0.0775895	Intermediate	0.0458479	Slow	0.46763	0.191521		*
	AT5G20250	DIN10	0.178435	Intermediate	0.298949	Fast	0.607463	0.483877
	AT4G37870	PCK1	0.126424	Intermediate	0.276371	Fast	0.534137	0.457561
	AT4G26970	ACONITASE 2	-0.0211069	Slow	0.318597	Fast	0.332247	0.506816	*
	AT3G24503	ALDH2C4	0.132568	Intermediate	0.178612	Intermediate	0.544557	0.344145
	AT2G17130	IDH2			0.106911	Intermediate		0.261516
	AT4G04040	MEE51	0.0619782	Intermediate	0.324194	Fast	0.447542	0.513357
	AT3G48000	ALDH2B4	-0.0511352	Slow	0.327224	Fast	0.291696	0.516899	*
	AT4G35260	IDH1	0.625596	Fast			1.25799
	AT1G23800	ALDH2B7	0.236481	Fast	0.379093	Fast	0.688479	0.577659
	AT1G76450	Photosystem II reaction center PsbP family protein	0.145771	Intermediate			0.560872
	AT4G00570	NAD-ME2			0.0651013	Intermediate		0.213554
	AT4G25900	Galactose mutarotase-like superfamily protein	0.835796	Fast	0.458005	Fast	1.58044	0.67055		*
	AT2G36580	Pyruvate kinase family protein	0.095875	Intermediate	0.27565	Fast	0.491797	0.456721	*
	AT1G09430	ACLA-3	0.174443	Intermediate	0.23759	Fast	0.601387	0.412465
	AT3G52990	Pyruvate kinase family protein			0.132412	Intermediate		0.29085
	AT5G11770	NADH-ubiquinone oxidoreductase 20 kDa subunit	0.261911	Fast	0.269438	Fast	0.724502	0.449489

### Sheet: Condition 1 (C1)
Protein Accession	Name	Kd (day-1)	Mean Ks (day-1)
AT1G23800	ALDH2B7	0.236481	0.688479
AT2G29690	ASA2	0.174352	0.600922
AT3G16830	TPR2	0.158973	0.581709
AT3G44320	NIT3	0.071584	0.458319
AT3G45140	LOX2	-0.0585916	0.281868
AT4G02580	NADH-ubiquinone oxidoreductase 24 kDa subunit	0.0434935	0.419612
AT4G16760	ACX1	0.183382	0.613746
AT4G20130	PTAC14	-0.0469746	0.296562
AT4G30530	GGP1	0.0137359	0.37887
AT5G17380	HPCL	0.0228846	0.393582
AT5G54810	TSB1	0.159607	0.580927
AT1G08980	AMI1	0.0397128	0.415977
AT1G12240	ATFRUCT4	-0.0443413	0.299997
AT1G66430	FRK3, FRK6	-0.0921636	0.236308
AT1G13280	AOC4	-0.182336	0.116101
AT1G09430	ACLA-3	0.174443	0.601387
AT2G21170	TIM	-0.0137074	0.343602
AT5G11770	NADH-ubiquinone oxidoreductase 20 kDa subunit	0.261911	0.724502
AT1G12900	GAPA-2	0.0564287	0.437337
AT5G35790	G6PD1	-0.017766	0.3365
AT5G64380	Inositol monophosphatase family protein	0.309153	0.791979
AT1G01090	PDH-E1 ALPHA	-0.168783	0.133988
AT5G56350	Pyruvate kinase family protein	-0.0366401	0.310443
AT2G39730	RCA	-0.0316446	0.317317
AT4G37870	PCK1	0.126424	0.534137
AT2G04400	IGPS	0.0810557	0.471184
AT1G76450	Photosystem II reaction center PsbP family protein	0.145771	0.560872
AT2G43820	UGT74F2	0.0975684	0.496939
AT1G51760	IAR3	0.296032	0.777015
AT2G27150	AAO3	0.0877116	0.484265
AT5G54960	PDC2	0.194718	0.629738
AT3G25760	AOC1	-0.0615206	0.278017
AT5G42650	AOS	-0.0766976	0.257558
AT3G21240	4CL2	0.0653253	0.449847
AT2G30490	C4H	0.0179616	0.38579
AT3G24503	ALDH2C4	0.132568	0.544557
AT4G04040	MEE51	0.0619782	0.447542
AT3G55800	SBPASE	-0.0565658	0.284686
AT5G58260	NDH-N	0.0314398	0.404354
AT4G26970	ACONITASE 2	-0.0211069	0.332247
AT5G11670	NADP-ME2	-0.0259037	0.326833
AT2G37040	PAL1	-0.0319953	0.316953
AT1G75950	SKP1	0.165633	0.589148
AT3G43600	AAO2	0.0404846	0.416126
AT4G02570	CUL1	0.163292	0.585936
AT1G51680	4CL1	0.115781	0.519838
ATCG00350	PSAA	0.14076	0.554108
AT5G13360	Auxin-responsive GH3 family protein	-0.0876823	0.242226
AT3G48000	ALDH2B4	-0.0511352	0.291696
AT3G56650	PPD6	-0.135914	0.177462
AT3G54640	TSA1	-0.115834	0.204545
AT5G20250	DIN10	0.178435	0.607463
AT2G06050	OPR3	-0.0398963	0.307041
AT2G36580	Pyruvate kinase family protein	0.095875	0.491797
AT4G25900	Galactose mutarotase-like superfamily protein	0.835796	1.58044
AT3G25770	AOC2	0.219995	0.666028
ATCG01090	NDHI	0.156157	0.575879
AT1G72010	TCP22	-0.0323873	0.317193
AT1G74100	SOT16	-0.0444882	0.300412
AT4G35260	IDH1	0.625596	1.25799
AT5G20960	AAO1	-0.0576622	0.283065
AT3G44310	NIT1	-0.0548343	0.287396
AT3G23920	BAM1	0.0775895	0.46763
AT1G24100	UGT74B1	0.241073	0.698979
AT5G05600	JOX2	0.212497	0.656729
AT1G23080	PIN7	0.11671	0.523201
AT1G05180	AXR1	0.0546426	0.434748
AT5G66190	FNR1	0.278813	0.749606

### Sheet: Condition 3 (C3)
Protein Accession	Name	Mean Kd (day-1)	Mean Ks (day-1)
AT1G01090	PDH-E1 ALPHA	0.0570722	0.204361
AT1G05180	AXR1	0.0509304	0.197334
AT1G08980	AMI1	0.152501	0.314
AT1G09430	ACLA-3	0.23759	0.412465
AT1G12240	ATFRUCT4	0.0727406	0.222305
AT1G12900	GAPA-2	0.067216	0.215976
AT1G13280	AOC4	0.245268	0.421382
AT1G23080	PIN7	0.126234	0.283737
AT1G23800	ALDH2B7	0.379093	0.577659
AT1G24100	UGT74B1	0.415113	0.619993
AT1G51680	4CL1	0.314391	0.501903
AT1G51760	IAR3	0.159904	0.32254
AT1G62380	ACO2	0.223624	0.396258
AT1G66430	FRK3, FRK6	0.0642645	0.212595
AT1G72010	TCP22	0.24279	0.418503
AT1G75950	SKP1	0.163067	0.32619
AT1G80490	TPR1	0.199005	0.367732
AT2G04400	IGPS	0.0785472	0.228961
AT2G06050	OPR3	0.05009	0.196373
AT2G17130	IDH2	0.106911	0.261516
AT2G20610	SUR1	0.194524	0.362546
AT2G21170	TIM	0.168074	0.331971
AT2G21370	XK-1	0.324084	0.513228
AT2G29690	ASA2	0.0631483	0.211317
AT2G30490	C4H	0.282799	0.465048
AT2G36580	Pyruvate kinase family protein	0.27565	0.456721
AT2G37040	PAL1	0.10539	0.259768
AT2G39730	RCA	0.29109	0.474711
AT2G43820	UGT74F2	0.378376	0.576818
AT3G02870	VTC4	0.311037	0.497986
AT3G21240	4CL2	0.269452	0.449504
AT3G23920	BAM1	0.0458479	0.191521
AT3G24503	ALDH2C4	0.178612	0.344145
AT3G25760	AOC1	0.0371388	0.181566
AT3G25770	AOC2	0.258167	0.436375
AT3G43600	AAO2	0.153974	0.315699
AT3G44310	NIT1	0.341513	0.533614
AT3G45140	LOX2	0.0667246	0.215413
AT3G48000	ALDH2B4	0.327224	0.516899
AT3G52990	Pyruvate kinase family protein	0.132412	0.29085
AT3G54640	TSA1	0.103809	0.257952
AT3G56650	PPD6	0.243444	0.419263
AT4G00570	NAD-ME2	0.0651013	0.213554
AT4G02570	CUL1	0.160961	0.32376
AT4G02580	NADH-ubiquinone oxidoreductase 24 kDa subunit	0.267001	0.446652
AT4G04040	MEE51	0.324194	0.513357
AT4G16760	ACX1	0.33408	0.524916
AT4G20130	PTAC14	0.104259	0.258469
AT4G25900	Galactose mutarotase-like superfamily protein	0.458005	0.67055
AT4G26970	ACONITASE 2	0.318597	0.506816
AT4G37870	PCK1	0.276371	0.457561
AT5G11770	NADH-ubiquinone oxidoreductase 20 kDa subunit	0.269438	0.449489
AT5G13360	Auxin-responsive GH3 family protein	0.17998	0.345726
AT5G17380	HPCL	0.248235	0.42483
AT5G20250	DIN10	0.298949	0.483877
AT5G20960	AAO1	0.248765	0.425446
AT5G27030	TPR3	0.49981	0.719976
AT5G35790	G6PD1	0.102617	0.256583
AT5G40760	G6PD6	0.163481	0.326668
AT5G42650	AOS	0.236747	0.411486
AT5G54270	LHCB3	0.191824	0.359422
AT5G54810	TSB1	0.183438	0.349723
AT5G54960	PDC2	0.0375666	0.182055
AT5G57220	CYP81F2	0.461467	0.674638
AT5G58260	NDH-N	0.271519	0.451911
AT5G64380	Inositol monophosphatase family protein	0.200548	0.369518
AT5G66190	FNR1	0.0627694	0.210883
ATCG00350	PSAA	0.0747128	0.224565
ATCG01090	NDHI	0.266138	0.445648
