## Supplementary table 11 for "Changes in Protein Turn-over rates Regulate Tryptophan and Glucosinolate Biosynthesis, IAA Transport and Photosynthesis in *Arabidopsis* Growth and Defense Transitions"

### Sheet: Table 10
		Protein Fold Changes													Median FCP			STDE				only proteins with at least 1.5 FCP or less than 0.75 at anytime were used otherwise we expect it as before
Protein Accession	Protein Name	1hrs A	1hrs B	1hrs C	1hrs D	3 hrs A	3 hrs B	3 hrs C	3 hrs D	16 hrs A	16 hrs B	16 hrs C	16 hrs D	0 hrs	1 hrs	3 hrs	16 hrs	1 hrs	3 hrs	16 hrs	Equation (polynomial)	R2
AT5G17990	PAT1	0.77708	1.40984		1.1774	1.33161	1.25149	3.94844	1.37169	3.18213	3.18492		3.1041	1	1.1774	1.35165	3.18213	0.160035	0.658019	0.0229393	y = 0.0016x2 + 0.1091x + 1.0256	0.9992
AT2G04400	IGPS	1.03488	1.41606	0.906083	1.403	2.0437	1.62469	1.14677	2.44785	3.38542	3.06653	2.42086	2.37277	1	1.21894	1.83419	2.7437	0.129468	0.279218	0.248244	y = -0.0132x2 + 0.322x + 0.9654	0.9974
AT3G54640	TSA1	0.95884	1.35955	0.6409	0.992624	2.15277	1.66012	1.24562	1.95758	3.21073	3.52995	2.57748	3.72344	1	0.975732	1.80885	3.37034	0.147025	0.197426	0.250984	y = -0.01x2 + 0.3158x + 0.873	0.9832
AT5G54810	TSB1	1.28827	0.84126	1.29467	1.62977		1.21397	0.691999	1.27583		5.4284	4.21083	7.91515	1	1.29147	1.21397	5.4284	0.161768	0.160357	0.944026	y = 0.0163x2 + 0.0093x + 1.1023	0.997
AT5G20960	AAO1	0.795156	1.66116	1.6461	1.02518	1.21087	1.02957	1.10329	1.27741	2.4048	2.80212	2.76645	1.14318	1	1.33564	1.15708	2.58563	0.219716	0.0551589	0.389142	y = 0.0042x2 + 0.0247x + 1.118	0.9651
AT2G27150	AAO3	0.923812	0.995202	0.934342	2.10093	0.794154	0.52001	0.549223	2.08365	1.4596	0.888394	0.724147	1.47947	1	0.964772	0.671688	1.174	0.287884	0.370761	0.194423	y = 0.0094x2 - 0.1426x + 1.0377	0.9571
AT5G22300	NIT4	0.748128	0.56651	0.447373	0.760704	6.64976	4.10215		6.09783	48.8802	50.2028		46.4506	1	0.657319	6.09783	48.8802	0.0755091	0.670126	0.951558	y = 0.0958x2 + 1.508x + 0.2514	0.9986
AT4G31500	CYP83B1	1.18528	2.04261	1.08904	1.62022	4.33581	4.88355	3.11016	4.91922	5.01516	6.04359	4.17324	5.8133	1	1.40275	4.60968	5.41423	0.219056	0.422332	0.424375	y = -0.0732x2 + 1.4721x + 0.6169	0.9613
AT2G20610	SUR1	0.959445	1.5069	0.708963	1.1538	1.47312	1.50226	0.882273	1.50613	1.47122	1.64099	1.17766	1.84478	1	1.05662	1.48769	1.5561	0.168293	0.153068	0.141113	y = -0.0101x2 + 0.1994x + 0.949	0.9586
AT1G24100	UGT74B1	1.00425	1.37642	0.710761	1.52591	1.85181	1.47068	0.977744	1.91541	2.41637	2.53634	1.432	2.36646	1	1.19033	1.66124	2.39142	0.184091	0.215701	0.25444	y = -0.0104x2 + 0.2542x + 0.9794	0.9986
AT1G74100	SOT16	1.23677	1.81033	0.900532	1.47183	3.18111	2.63452	1.91824	3.05112	5.72704	4.08873	2.83012	3.83558	1	1.3543	2.84282	3.96216	0.191809	0.284332	0.600572	y = -0.0337x2 + 0.7323x + 0.8676	0.9878
AT5G57220	CYP81F2	25.4668	23.035		21.7025	36.0813	28.7911		54.4924	17.655	11.1284		15.8875	1	23.035	36.0813	15.8875	0.954359	6.62278	1.68782	y = -0.8104x2 + 13.673x + 4.528	0.9236
AT2G44490	PEN2	0.952712	1.58352	0.93938	1.50062	1.66043	1.87772	1.84312	2.69641	1.45968	1.55294	1.15328	1.64068	1	1.22667	1.86042	1.50631	0.172909	0.230643	0.106099	y = -0.0198x2 + 0.3515x + 0.9596	0.9845
AT1G26380	FOX1	4.76045	5.72555	2.40948	5.0543		11.3799	9.03047	14.9388		17.8191	9.85064	16.3633	1	4.90738	11.3799	16.3633	0.721497	1.48735	2.12162	y = -0.1922x2 + 4.0332x + 1.0255	1
AT4G30530	GGP1	0.986431	2.5915	1.16017	1.5448	2.31583	2.96347	2.19349	2.84846	2.46742	3.38699	1.9357	2.52693	1	1.35249	2.58215	2.49718	0.359701	0.191115	0.300256	y = -0.0339x2 + 0.6415x + 0.9018	0.9803
AT2G37040	PAL1	0.92839	1.74774	0.961521	1.6755	3.99268	5.8498	3.44894	5.70753	5.43492	8.15544	5.89815	5.60932	1	1.31851	4.8501	5.75374	0.22191	0.60503	0.634226	y = -0.0781x2 + 1.5759x + 0.5464	0.954
AT2G30490	C4H	0.794693	1.91912	2.46469	1.64244	0.780629	2.59619		1.27623	1.72823	2.25685	4.08982	1.79502	1	1.78078	1.27623	2.02593	0.348275	0.469228	0.553402	y = -0.0008x2 + 0.0587x + 1.278	0.5344
AT3G21240	4CL2	0.693465	1.19908	0.814935	1.36622	1.20078	1.3083	1.48921	1.50151	2.17091	2.22223	2.07392	2.43098	1	1.00701	1.39876	2.19657	0.158273	0.0729441	0.0753796	y = -0.0047x2 + 0.1542x + 0.9452	0.9875
AT1G51680	4CL1	0.869906	1.27404	0.880658	1.34334	1.9158	1.76464	1.31457	2.22673	3.82705	3.15646	2.26635	2.2458	1	1.07735	1.84022	2.71141	0.12593	0.1898	0.382095	y = -0.0138x2 + 0.3334x + 0.9068	0.9821
AT5G05600	JOX2	1.12381	1.34481	0.576578	1.96517	1.87588	1.70922	1.01806	1.9153	6.40022	5.1715	2.49834	4.56308	1	1.23431	1.79255	4.86729	0.287207	0.208686	0.815075	y = -0.0018x2 + 0.2713x + 0.9865	0.9999
AT3G25760	AOC1	1.20723	0.640607	0.451989	1.40316	2.97466	0.979178	0.335055	1.34196	2.87812	1.04869	0.653319	6.8999	1	0.923917	1.16057	1.96341	0.225999	0.562278	1.42802	y = 0.0003x2 + 0.0595x + 0.9478	0.9843
AT1G13280	AOC4	1.09427	1.24088	0.616629	1.42335	1.58811	1.00932	0.627783	1.11922	0.945566	0.688678	0.564428	0.7351	1	1.16758	1.06427	0.711889	0.172707	0.197708	0.0793562	y = -0.0027x2 + 0.0224x + 1.0569	0.8885
AT2G06050	OPR3	1.01304	1.36432	0.719692	1.74955	1.64432	1.35893	0.893522	1.5075	1.6676	1.71097	1.11505	1.57656	1	1.18868	1.43322	1.62208	0.222506	0.163268	0.137057	y = -0.0081x2 + 0.1671x + 1.0114	0.9977
AT4G16760	ACX1	1.09646	1.28906	1.69213	0.934956	1.29556	1.05016	1.0986	1.3157	1.63387	1.38358	2.22597	0.976198	1	1.19276	1.19708	1.50872	0.163245	0.0676097	0.261537	y = -0.0024x2 + 0.0664x + 1.0495	0.9274
AT1G70940	PIN3	0.744459	1.13272	0.603085	1.20959	0.786084	0.637113	0.462222	0.915952	0.577923	0.472202	0.315773	0.486079	1	0.938591	0.711598	0.479141	0.147291	0.0976978	0.0543909	y = 0.005x2 - 0.1134x + 1.0181	0.9924
AT1G23080	PIN7	0.836	1.21295	0.709478	1.24359	0.918851	0.676338	0.594303	0.914912	0.472238	0.348538	0.2892	0.385064	1	1.02448	0.795625	0.366801	0.134159	0.0829905	0.0383103	y = 0.0024x2 - 0.0804x + 1.0394	0.978
AT5G49980	AFB5	1.14931	0.935856	0.531283	1.11976	1.52549	0.887744	0.554803	1.11838	1.04144	0.701996	0.397952	0.773181	1	1.02781	1.00306	0.737589	0.142317	0.203938	0.132254	y = -0.0013x2 + 0.0036x + 1.0098	0.9933
AT1G15750	TPL	0.939323	1.14563	0.828635	1.4245	0.809404	0.826693	0.521033	1.23925	1.66758	1.38213	0.815943	1.63816	1	1.04248	0.818049	1.51015	0.130984	0.14774	0.197368	y = 0.0074x2 - 0.0888x + 1.0477	0.9657
AT1G75950	SKP1	0.977946	1.31434	0.646917	1.15802	1.30709	1.0723	0.720847	1.16917	0.975784	0.661742	0.554749	0.739642	1	1.06798	1.12073	0.700692	0.143345	0.125143	0.0893679	y = -0.0045x2 + 0.0528x + 1.0076	0.9979
AT4G35580	NTL9	0.566229	1.43254	0.372381	1.72704	1.45702	0.662468	0.396118	0.712678	1.98615	1.03984	0.510555	1.0904	1	0.999386	0.687573	1.06512	0.328549	0.227512	0.305987	y = 0.0086x2 - 0.1361x + 1.0488	0.8915
AT2G43820	UGT74F2	0.890444	1.125	0.757898	1.29669	1.19125	1.05689	0.835598	1.39348	1.59172	1.50937	1.07093	1.58287	1	1.00772	1.12407	1.54612	0.120084	0.117165	0.12398	y = -0.0006x2 + 0.045x + 0.9859	0.9961
AT5G18200	adenylyltransferase	0.988889	1.33026	0.791065	1.42667	0.905585	0.937539	0.540348	1.34142	1.57339	1.43514	0.775366	1.57836	1	1.15958	0.921562	1.50427	0.147996	0.163743	0.1913	y = 0.0048x2 - 0.0508x + 1.079	0.8771
AT2G21370	XK-1	1.43305	0.902628	3.59443	0.356171	1.54333	0.972752	1.23324	0.621538	0.835527	0.407177	2.22577	0.419666	1	1.16784	1.103	0.627596	0.709216	0.195619	0.429598	y = -0.0042x2 + 0.0404x + 1.0506	0.9423
AT3G02870	VTC4	1.22221	1.19782	1.44202	0.87612	1.24285	0.797813	1.33953	0.915689	0.690962	0.578983	1.21871	0.572142	1	1.21002	1.07927	0.634972	0.116552	0.129214	0.153604	y = -0.0034x2 + 0.0275x + 1.0715	0.8895
AT5G58260	NDH-N	1.11996	1.00217	0.835779	1.656	1.45182	0.861625	0.724492	1.18569	0.788555	0.635093	0.505349	0.903168	1	1.06107	1.02366	0.711824	0.177359	0.163598	0.0870644	y = -0.0019x2 + 0.011x + 1.02	0.9796
ATCG00430	PSBG	0.910675	1.26375	0.777362	0.919565	1.1161	0.896103	0.600756	1.2322	0.477176	0.48015	0.404407	0.656477	1	0.91512	1.0061	0.478663	0.103861	0.138922	0.0535841	y = -0.0028x2 + 0.0154x + 0.9625	0.9707
AT1G01090	PDH-E1 ALPHA	0.860179	1.15128	1.32071	0.774343	1.06117	0.708162	0.977495	0.824201	0.718774	0.626059	0.834771	0.452016	1	1.00573	0.900848	0.672416	0.126944	0.0786969	0.0808244	y = 0.001x2 - 0.0383x + 1.0165	0.9852
ATCG01090	NDHI	1.03848	1.16602	0.915646	1.46109	1.32094	0.760065	0.606727	1.33058	0.691514	0.624856	0.553149	0.798086	1	1.10225	1.0405	0.658185	0.117013	0.188068	0.0520596	y = -0.0025x2 + 0.0167x + 1.0339	0.962
AT4G02580	NADH-ubiquinone oxidoreductase 24 kDa subunit	1.27105	1.06669	0.972781	1.01349	1.30223	0.891024	0.826141	1.10729	1.23555	0.510609	0.651054	0.692804	1	1.04009	0.999157	0.671929	0.0662018	0.108376	0.159191	y = -0.0015x2 + 0.0022x + 1.0151	0.9898
AT4G20130	PTAC14	0.856069	0.983535	0.81583	1.22846	1.14955	0.7839	0.674775	1.15278	0.785362	0.631606	0.548693	0.657477	1	0.919802	0.966726	0.644542	0.0929733	0.123793	0.0490292	y = -0.001x2 - 0.0044x + 0.9712	0.9587
AT5G54270	LHCB3	0.855849	2.59793	4.87549	1.00446	1.4539	1.09086	1.43173	1.05795	0.562712	0.737598	3.34369	0.62338	1	1.8012	1.2613	0.680489	0.934588	0.106658	0.676588	y = -0.0068x2 + 0.0712x + 1.2834	0.5309
AT1G66430	FRK3, FRK6	1.31984	1.0048	1.27678	0.958693	1.66366	1.0465	0.870692	1.0681	0.854408	0.607579	0.909214	0.496521	1	1.14079	1.0573	0.730994	0.0922877	0.172888	0.0984933	y = -0.0025x2 + 0.0206x + 1.0472	0.9069
AT5G66190	FNR1	1.15095	1.11363	0.688551	1.18073	1.83533	0.995343	0.785557	1.19796	0.937281	0.613476	0.592861	0.722479	1	1.13229	1.09665	0.667978	0.115787	0.226798	0.0788883	y = -0.0039x2 + 0.0391x + 1.0373	0.9591
AT2G39730	RCA	1.00617	1.76995		0.803656	1.47932	1.15432	1.14832	0.795507	0.791103	0.616957	3.71018	0.443645	1	1.00617	1.15132	0.70403	0.254797	0.139646	0.776482	y = -0.0054x2 + 0.0695x + 0.9777	0.9815
AT5G17380	HPCL	0.975896	1.59767	1.40283	1.17915	1.65327	1.07047	0.707433	1.58137	1.69072	1.39915	1.95672	1.5863	1	1.29099	1.32592	1.63851	0.134888	0.223422	0.116351	y = -0.0049x2 + 0.1145x + 1.0698	0.9063
AT5G40760	G6PD6	0.870711	1.20861	0.97382	1.41468	1.35501	1.17074	1.13478	1.30433	2.05561	1.70068	1.81699	1.59405	1	1.09121	1.23753	1.75884	0.121848	0.0526191	0.0990116	y = -0.0024x2 + 0.0861x + 1.0029	0.9999
AT5G11670	NADP-ME2	1.35507	1.49683	0.927935	1.20316	2.25146	1.909	1.12814	2.22213	2.87784	2.32666	1.96123	2.79701	1	1.27911	2.06557	2.56184	0.121729	0.261588	0.214274	y = -0.02x2 + 0.4214x + 0.953	0.9944
AT5G51830	FRK1	1.21442	1.12372	0.616205	1.44959	2.02958	1.36974	1.12057	1.51909	2.37386	2.18978	1.85344	2.23139	1	1.16907	1.44442	2.21059	0.175575	0.191784	0.110183	y = -0.0056x2 + 0.1643x + 1.004	0.9999
AT4G37870	PCK1	0.887221	1.07507	0.73457	1.11726	1.18695	0.884814	0.759307	1.11977	1.60088	1.49433	1.58995	1.36143	1	0.981144	1.00229	1.54214	0.0884681	0.0999552	0.0554988	y = 0.0025x2 - 0.006x + 0.9941	0.9994
AT3G24503	ALDH2C4	0.908814	1.28779	0.920812	1.14137	1.44843	1.06996	1.02131	1.42648	1.77607	1.79523	1.49634	1.73664	1	1.03109	1.24822	1.75636	0.091583	0.113632	0.069324	y = -0.0028x2 + 0.0942x + 0.9768	0.9942
AT4G25900	Galactose mutarotase-like superfamily protein	1.54484	1.07564	1.05944	1.7762	2.68851	1.08227	1.06722	1.45205	3.04939	1.25147	1.66266	1.92143	1	1.31024	1.26716	1.79205	0.177603	0.382496	0.384944	y = -0.0026x2 + 0.0857x + 1.0874	0.9078
AT5G11770	NADH-ubiquinone oxidoreductase 20 kDa subunit	0.79268	1.44405	0.575489	1.34264	1.53321	0.929907	0.78549	1.6197	0.611391	0.81591	0.496526	0.821182	1	1.06766	1.23156	0.71365	0.210511	0.210314	0.079905	y = -0.0074x2 + 0.1005x + 0.9902	0.9973
