## Supplementary table 12 for "Changes in Protein Turn-over rates Regulate Tryptophan and Glucosinolate Biosynthesis, IAA Transport and Photosynthesis in *Arabidopsis* Growth and Defense Transitions"

### Sheet: Condition 2
Protein Accession	Name	Kd (day-1)	Ks (day-1)
			2 hrs	4 hrs	6 hrs	8 hrs	16 hrs
AT2G29690	ASA2	0.767266	0.960515	0.913	0.814742	0.697907	0.121123
AT5G17990	PAT1	-1.08524	-0.641486	-0.207518	0.0698767	0.291923	0.902207
AT2G04400	IGPS	-0.996001	0.818991	1.05881	1.14376	1.18555	1.20736
AT3G54640	TSA1	-2.08462	-0.0529644	0.383703	0.481961	0.482086	0.157317
AT5G54810	TSB1	-1.59985	4.35624	3.20458	2.65832	2.272	1.21156
AT5G20960	AAO1	-1.00392	-2.09345	-1.48182	-1.10069	-0.794498	0.0884846
AT4G31500	CYP83B1	-3.5993	72.7	61.6184	47.9328	35.8384	6.7254
AT2G20610	SUR1	-0.792324	-0.156181	0.146175	0.305987	0.424381	0.742224
AT1G74100	SOT16	-2.13762	5.667	5.72083	4.83871	3.84491	0.588291
AT2G44490	PEN2	-1.15536	4.21644	3.24391	2.65114	2.17496	0.755724
AT4G30530	GGP1	-2.12005	6.21188	5.87536	5.00268	4.09101	1.13443
AT2G37040	PAL1	-3.66359	45.1115	39.1979	30.6877	22.9723	3.98491
AT2G30490	C4H	-1.50233	10.9559	6.87334	5.08043	3.90405	1.12319
AT3G21240	4CL2	-2.18158	-1.58632	-0.744673	-0.371797	-0.155477	0.0427832
AT1G51680	4CL1	-2.82896	6.06591	5.92917	4.89648	3.78714	0.328702
AT1G51760	IAR3	-0.641525	-1.39391	-1.07258	-0.827528	-0.609733	0.118583
AT5G05600	JOX2	-1.72986	-3.41444	-2.83777	-2.28825	-1.80264	-0.483542
AT2G06050	OPR3	-0.619408	-1.10818	-0.76295	-0.565402	-0.409737	0.0621082
AT4G16760	ACX1	-0.746526	-1.53166	-1.17546	-0.88599	-0.625065	0.240244
AT4G35580	NTL9	-0.819685	-0.935633	-0.858882	-0.738949	-0.615665	-0.182145
AT2G43820	UGT74F2	-0.866162	-0.869634	-0.841059	-0.723867	-0.593435	-0.118698
AT1G01090	PDH-E1 ALPHA	0.576284	-0.727746	-0.738325	-0.65264	-0.537404	0.0555315
AT5G54960	PDC2	2.93527	2.4077	2.2403	2.01275	1.7387	0.164745
AT5G17380	HPCL	-1.32147	-0.684628	-0.29846	-0.109439	0.0183714	0.278116
AT5G11670	NADP-ME2	-1.54335	3.53937	3.60773	3.12077	2.54885	0.513235
AT5G51830	FRK1	-1.40006	-0.463275	-0.121406	0.119682	0.312737	0.775947
AT5G56350	Pyruvate kinase family protein	-0.75722	-1.51056	-1.03759	-0.767396	-0.556187	0.0653272
AT5G20250	DIN10	-0.725943	1.08886	1.21635	1.11973	0.974819	0.346397
AT4G37870	PCK1	-1.08661	-2.46937	-1.93519	-1.4928	-1.10007	0.113325
AT4G26970	ACONITASE 2	-0.632957	-0.690224	-0.422967	-0.215119	-0.0294063	0.591707
AT3G24503	ALDH2C4	-1.24896	-1.05995	-0.712453	-0.502518	-0.340744	0.0685066
AT3G48000	ALDH2B4	-1.05557	-1.04065	-1.1242	-0.993635	-0.825066	-0.19088

### Sheet: Condition 3
Protein Accession	Name	Kd (day-1)	Ks (day-1)
AT1G01090	PDH-E1 ALPHA	0.0929434	0.226953
AT1G05180	AXR1	0.276153	0.435308
AT1G08980	AMI1	0.365083	0.537406
AT1G09430	ACLA-3	0.263014	0.420276
AT1G12240	ATFRUCT4	0.208633	0.358207
AT1G12900	GAPA-2	0.375844	0.549802
AT1G13280	AOC4	0.0716615	0.202925
AT1G51760	IAR3	0.107377	0.243269
AT1G54990	AXR4	0.380629	0.555317
AT1G62380	ACO2	0.212031	0.362079
AT1G66430	FRK3, FRK6	0.0767987	0.208722
AT1G70940	PIN3	0.187876	0.334578
AT1G72010	TCP22	0.360906	0.532596
AT1G75950	SKP1	0.287232	0.447994
AT1G80490	TPR1	0.174275	0.319113
AT2G20610	SUR1	0.391234	0.567546
AT2G21170	TIM	0.252448	0.408198
AT2G29690	ASA2	0.101409	0.23652
AT2G30490	C4H	0.165509	0.309155
AT2G37040	PAL1	0.0910841	0.224852
AT2G43820	UGT74F2	0.104522	0.24004
AT3G02870	VTC4	0.200359	0.348784
AT3G16830	TPR2	0.0742673	0.205865
AT3G21240	4CL2	0.232193	0.38507
AT3G24503	ALDH2C4	0.242387	0.396706
AT3G25770	AOC2	0.24951	0.404841
AT3G43600	AAO2	0.209723	0.359449
AT3G44310	NIT1	0.405827	0.584389
AT3G45140	LOX2	0.0857421	0.218818
AT3G52990	Pyruvate kinase family protein	0.197918	0.346005
AT3G54640	TSA1	0.035139	0.161778
AT3G55800	SBPASE	0.0380543	0.165058
AT3G56650	PPD6	0.292086	0.453554
AT4G00570	NAD-ME2	0.159132	0.301914
AT4G02570	CUL1	0.147872	0.289136
AT4G02580	NADH-ubiquinone oxidoreductase 24 kDa subunit	0.433525	0.6164
AT4G04040	MEE51	0.0680363	0.198836
AT4G16760	ACX1	0.308935	0.472872
AT4G20130	PTAC14	0.201095	0.349622
AT4G25900	Galactose mutarotase-like superfamily protein	0.388636	0.56455
AT4G26970	ACONITASE 2	0.164269	0.307746
AT4G31500	CYP83B1	0.140761	0.281072
AT4G35260	IDH1	0.35363	0.524222
AT4G35580	NTL9	0.103038	0.238363
AT4G37870	PCK1	0.281339	0.441245
AT5G05600	JOX2	0.201609	0.350208
AT5G11670	NADP-ME2	0.178444	0.323853
AT5G11770	NADH-ubiquinone oxidoreductase 20 kDa subunit	0.144459	0.285266
AT5G17380	HPCL	0.271632	0.430135
AT5G20250	DIN10	0.238826	0.39264
AT5G20960	AAO1	0.0325414	0.158855
AT5G35790	G6PD1	0.218051	0.368939
AT5G40760	G6PD6	0.106415	0.242181
AT5G42650	AOS	0.120003	0.257556
AT5G49980	AFB5	0.313742	0.478387
AT5G54270	LHCB3	0.147939	0.289213
AT5G54810	TSB1	0.24267	0.397029
AT5G54960	PDC2	0.217754	0.368601
AT5G56350	Pyruvate kinase family protein	0.193411	0.340876
AT5G57220	CYP81F2	0.300288	0.462955
AT5G58260	NDH-N	0.444098	0.628634
AT5G64380	Inositol monophosphatase family protein	0.233487	0.386546
AT5G66190	FNR1	0.174819	0.319732
ATCG01090	NDHI	0.112152	0.248671
