## Supplementary table 1 for "Changes in Protein Turn-over rates Regulate Tryptophan and Glucosinolate Biosynthesis, IAA Transport and Photosynthesis in *Arabidopsis* Growth and Defense Transitions"

### Sheet: Sheet1
Protein Accession	Protein Name	Peptide Sequence
AT2G29690.1	ASA2	EDDRDAPSFLFESVEPGSQSSNIGR
AT2G29690.1	ASA2	YSVVGAQPTIEIVAK
AT5G17990.1	PAT1	VLSGESGAIADSLILNAAAALLVSNR
AT5G17990.1	PAT1	VQTLAEGVTVAR
AT2G04400.1	IGPS	ESLAVSSSSVEDK
AT2G04400.1	IGPS	NILEEITWYK
AT2G04400.1	IGPS	ELNPLDVLK
AT3G54640.1	TSA1	VAFIPYITAGDPDLSTTAEALK
AT3G54640.1	TSA1	VLDACGSDIIELGVPYSDPLADGPVIQAAATR
AT3G54640.1	TSA1	AVGVQGLVVPDVPLEETEMLR
AT5G54810.1	TSB1	QALNVFR
AT5G54810.1	TSB1	MIGVEAAGFGLDSGK
AT5G54810.1	TSB1	AEYYSITDEEALEAFK
AT5G20960.1	AAO1	DLKPPILSLEEAVENFSLFEVPPPLR
AT5G20960.1	AAO1	AGEFSEYTLPLLWDR
AT5G20960.1	AAO1	ICCDGLVER
AT3G43600.1	AAO2	SQYSDLTVVEAEK
AT3G43600.1	AAO2	LTLEEFLER
AT3G43600.1	AAO2	IPTVDTIPK
AT2G27150.1	AAO3	TLFGPGPLFADELTR
AT2G27150.1	AAO3	IALVVADTQK
AT1G08980.1	AMI1	VTGFGNPDWLR
AT1G08980.1	AMI1	VPGGSSSGSAVAVAAR
AT3G44310.1	NIT1	VTIVQSSTVYNDTPATIDK
AT3G44310.1	NIT1	CIWGQGDGSTIPVYDTPIGK
AT3G44310.1	NIT1	LGAAICWENR
AT3G44320.1	NIT3	FIVEAASK
AT5G22300.1	NIT4	ATVVQASTVFYDTPATLDK
AT4G31500.1	CYP83B1	ELGFGQYTAYYR
AT4G31500.1	CYP83B1	LEPVIPILLHR
AT4G31500.1	CYP83B1	DTAAWGDNPNEFIPER
AT4G31500.1	CYP83B1	GQDFELLPFGSGR
AT2G20610.1	SUR1	QNLDVTPDPATIIQAALPAILEK
AT2G20610.1	SUR1	KPESCTYLLTK
AT2G20610.1	SUR1	EENLVFLPGDALGLK
AT1G24100.1	UGT74B1	FSNGDFPLPADPNSAPFR
AT1G24100.1	UGT74B1	GLPSLSYDELPSFVGR
AT1G24100.1	UGT74B1	LPEGFVESTK
AT1G74100.1	SOT16	TTQNGSEVVELTEFEK
AT1G74100.1	SOT16	ALTYAIVNR
AT5G57220.1	CYP81F2	LVDEPDIANLPYLQNIVSETFR
AT2G44490.1	PEN2	ISDSSDGNVAVDFYHR
AT2G44490.1	PEN2	DINMDSFR
AT2G44490.1	PEN2	LSIAWPR
AT4G13770.1	CYP83A1	TMVVISSAELAK
AT4G13770.1	CYP83A1	GTDYEFIPFGSGR
AT1G26380.1	FOX1	DIDIGSNPSGETDVDEAK
AT4G30530.1	GGP1	DAITPGSYFGNEIPDSIAIIK
AT4G30530.1	GGP1	CHQDEVLVLPETAK
AT4G30530.1	GGP1	EILFEIVDR
AT2G37040.1	PAL1	AGVNASSDWVMESMNK
AT2G37040.1	PAL1	ATGPNGEALTAEEAFK
AT2G37040.1	PAL1	AAYDNGTSAIPNR
AT2G30490.1	C4H	NLVVVSSPDLTK
AT2G30490.1	C4H	RFESEDDPLFLR
AT2G30490.1	C4H	QIASSKPTGSEGLK
AT3G21240.1	4CL2	ILDPDTGDSLPR
AT1G51680.1	4CL1	YDLSSIR
AT1G51680.1	4CL1	IVDPDTGDSLSR
AT1G51680.1	4CL1	GYLNNPAATAETIDK
AT5G13360.3	Auxin-responsive GH3 family protein	QIQDSVLEAILSR
AT5G13360.3	Auxin-responsive GH3 family protein	ESETASGILVR
AT2G46370.1	JAR1	LLTPNPELAETIR
AT1G51760.1	IAR3	EGPMLAGSGFFK
AT1G51760.1	IAR3	EADPLDSQVVTVAK
AT1G51760.1	IAR3	FEGGGAFNVIPDSVTIGGTFR
AT5G05600.1	JOX2	VQSLAESNLSSLPDR
AT3G45140.1	LOX2	GLDDIADIR
AT3G45140.1	LOX2	SLLVELISAK
AT3G45140.1	LOX2	LDPAVYGDPTSLITWEIVER
AT5G42650.1	AOS	DLFTGTYMPSTELTGGYR
AT5G42650.1	AOS	IFPEFQATYSELFDSLEK
AT5G42650.1	AOS	ADFGGSSDGTAFNFLAR
AT3G25760.1	AOC1	FGLGDLVPFTNK
AT3G25760.1	AOC1	LYTGDLK
AT3G25770.1	AOC2	ALSQNGNIENPRPSK
AT3G25770.1	AOC2	VQELSVYEINELDR
AT3G25770.1	AOC2	GLANDLPLELTGTPVPPSK
AT1G13280.1	AOC4	GVAADLPVELTGK
AT2G06050.1	OPR3	ALNGVPNAALAEYYAQR
AT4G16760.1	ACX1	SLEDHSPLPNITVGDIGTK
AT4G16760.1	ACX1	SLTTTATADGIEECR
AT4G16760.1	ACX1	AEDWLNPDVVLEAFEAR
AT1G54990.1	AXR4	AIELGSEETAR
AT1G70940.1	PIN3	DVNTNQQTTLPTGGK
AT1G23080.1	PIN7	AGLQVDNGANEQVGK
AT5G49980.1	AFB5	DSPFGDVALR
AT2G39940.1	COI1	GADEQGMEDEEGLVSQR
AT1G80490.1	TPR1	EITQLLTLENFR
AT1G80490.1	TPR1	LIEANPLFR
AT1G80490.1	TPR1	YLAAGDDFSIK
AT3G16830.1	TPR2	LAFPSFK
AT3G16830.1	TPR2	DGNLLAVTTADNGFK
AT3G16830.1	TPR2	VIEPSELSR
AT3G16830.1	TPR2	AGTENGRPSSSSAANNSSSDQIQR
AT5G27030.2	TPR3	VFSTFNEELYK
AT5G27030.2	TPR3	QLCVITCGDDK
AT1G15750.1	TPL	LTEVSEPSQCR
AT1G75950.1	SKP1	AEAVEGAATSDDDLK
AT1G75950.1	SKP1	NLLDLTCQTVADMIK
AT1G75950.1	SKP1	NDFTPEEEEEVRR
AT4G02570.1	CUL1	ASSWIQEDSCPDYMLK
AT4G02570.1	CUL1	TVSQNDAFEFNSK
AT1G05180.1	AXR1	VQFGDLGNNFMVDAK
AT4G35580.1	NTL9	FADDEVQVQSR
AT1G72010.1	TCP22	ASQFQEQELAQGR
AT2G43820.1	UGT74F2	SDTGYDLNLFESK
AT2G43820.1	UGT74F2	SSEEEKLPSGFLETVNK
AT2G43820.1	UGT74F2	SLNEGGSTDTNIDTFVSR
AT1G62380.1	ACO2	VSNYPPCPKPEMIK
AT1G62380.1	ACO2	AHTDAGGIILLFQDDK
AT1G62380.1	ACO2	NASAVTELNPTAAVETF
AT4G34860.1	A/N-InvB	GQPVGTIAAVDNSEEK
AT4G34860.1	A/N-InvB	STGDSSLADMPECQK
AT5G18200.1	adenylyltransferase	NLETQSTQPETGTSR
AT2G21370.1	XK-1	ATLFSLLEDIPVTVR
AT3G02870.1	VTC4	VPVVGVVYNPIMEELFTGVQGK
AT3G02870.1	VTC4	VSAQSELLTALLVTEAGTK
AT5G58260.1	NDH-N	GLGDPETTLLK
ATCG00430.1	PSBG	SPHIGNYDQELLYPPSSTSEISTETFFK
AT1G01090.1	PDH-E1 ALPHA	EEGLELYEDMILGR
AT1G01090.1	PDH-E1 ALPHA	SDSVVSTYR
AT1G01090.1	PDH-E1 ALPHA	RGEGPTLVECETYR
AT1G01090.1	PDH-E1 ALPHA	KIDELVEEAVEFADASPQPGR
ATCG01090.1	NDHI	LPVTIQYPYEK
ATCG01090.1	NDHI	LPMSVIDDYTIR
AT2G39470.1	PPL2	SYSPFVDREDGYSYYYPSDWR
AT2G39470.1	PPL2	TPIYATTSFATVAVGNNR
AT2G39470.1	PPL2	YYTLIVGANER
AT5G35790.1	G6PD1	WDGVPFLMK
AT5G35790.1	G6PD1	VQPDEGIYLR
AT5G35790.1	G6PD1	EIPDAYER
AT4G02580.1	NADH-ubiquinone oxidoreductase 24 kDa subunit	VIEVAPIR
AT4G02580.1	NADH-ubiquinone oxidoreductase 24 kDa subunit	DIESALLDHLGVK
AT4G20130.1	PTAC14	EGPDGFGVYASK
AT4G20130.1	PTAC14	ILDFWEK
AT5G64380.1	Inositol monophosphatase family protein	LVYEGNPLAFLVEQAGGK
AT1G12900.1	GAPA-2	KDSPLDVVVINDTGGVK
AT1G12900.1	GAPA-2	DSPLDVVVINDTGGVK
AT1G12900.1	GAPA-2	YDSTLGIFDADVKPSGDSALSVDGK
AT5G54270.1	LHCB3	INGLDGVGEGNDLYPGGQYFDPLGLADDPVTFAELK
AT5G54270.1	LHCB3	GPLENLLDHLDNPVANNAWAFATK
AT3G56650.1	PPD6	IANILSGNYCQPK
AT3G56650.1	PPD6	LTNKPNATIEDLGEPEK
AT3G56650.1	PPD6	VIASLGPFVTGNSYDSDELLK
AT3G56650.1	PPD6	TLEAILDSFQL
AT1G12240.1	ATFRUCT4	DFRDPTTAWK
AT1G12240.1	ATFRUCT4	NLVQWPVEEIK
AT1G12240.1	ATFRUCT4	ILVDHSIVEAFGQGGR
AT1G66430.1	FRK3, FRK6	LGGSSAFIGK
AT1G66430.1	FRK3, FRK6	VGEDEFGYMLANILK
AT1G66430.1	FRK3, FRK6	GEDPYDDNVVR
AT3G55800.1	SBPASE	LTGITGGDQVAAAMGIYGPR
AT3G55800.1	SBPASE	TTYVLAVK
AT3G55800.1	SBPASE	LLFEVAPLGLLIENAGGFSSDGHK
AT2G21170.1	TIM	AFADAVPSWDNIVVAYEPVWAIGTGK
AT2G21170.1	TIM	VASPQQAQEVHVAVR
AT2G21170.1	TIM	GPEFATIVNSVTSK
ATCG00350.1	PSAA	FSNYEAWLSDPTHIGPSAQVVWPIVGQEILNGDVGGGFR
ATCG00350.1	PSAA	YNDLLDR
ATCG00350.1	PSAA	FPCDGPGR
AT5G66190.1	FNR1	GVCSNFLCDLKPGDEAK
AT5G66190.1	FNR1	MAEYAEELWELLK
AT5G66190.1	FNR1	GIDDIMVSLAAK
AT2G39730.1	RCA	VPIICTGNDFSTLYAPLIR
AT2G39730.1	RCA	IKDEDIVTLVDQFPGQSIDFFGALR
AT5G54960.1	PDC2	VSNQIGLDAAVEAAAEFLNK
AT5G54960.1	PDC2	DFLSELAK
AT5G54960.1	PDC2	VSAANSRPPNPQ
AT5G17380.1	HPCL	SEIESAVSLLR
AT5G17380.1	HPCL	LNWLLHFGESPK
AT5G17380.1	HPCL	KPAVVNVIIDPFAGAESGR
AT5G40760.1	G6PD6	YVSGPYDAEEGFQR
AT5G40760.1	G6PD6	DLESAEQLSSQIGELFDESQIYR
AT5G40760.1	G6PD6	DVPGDIFR
AT5G11670.1	NADP-ME2	LLIDNVEELLPVVYTPTVGEACQK
AT5G11670.1	NADP-ME2	AIFGSGSPFDPVVYDGK
AT5G11670.1	NADP-ME2	TYDLGLASNLPR
AT5G51830.1	FRK1	LPLWPSEEAAR
AT5G56350.1	Pyruvate kinase family protein	NVNLPGVVVDLPTLTEK
AT5G56350.1	Pyruvate kinase family protein	AEATDVANAVLDGTDCVMLSGETAAGAYPELAVR
AT3G23920.1	BAM1	YPSYPEQEGTWK
AT3G23920.1	BAM1	LVNQVALATLAAEVPLAGENALPR
AT5G20250.4	DIN10	VYTVFLPLIEGSFR
AT5G20250.4	DIN10	TDVMTLQGLGLVSPK
AT5G20250.4	DIN10	VDVQCVLETLGGGLGGR
AT4G37870.1	PCK1	FTHVLYNLSPAELYEQAIK
AT4G37870.1	PCK1	GSFITSNGALATLSGAK
AT4G37870.1	PCK1	DATTEDELWWGK
AT4G26970.1	ACONITASE 2	ILLESAIR
AT4G26970.1	ACONITASE 2	EGVTATDLVLTVTQILR
AT4G26970.1	ACONITASE 2	VSDIRPGQDVTVTTDSGK
AT3G24503.1	ALDH2C4	FADLIEENIEELAK
AT3G24503.1	ALDH2C4	VSFTGSTDVGR
AT3G24503.1	ALDH2C4	GYFIQPTIFADVTEDMK
AT3G17770.1	Dihydroxyacetone kinase	VGDGDCGSTMYR
AT2G17130.1	IDH2	TEDLGGNSTTQEVVDAVIANLD
AT4G04040.1	MEE51	IIDGPPSSSAGHPEEIEK
AT4G04040.1	MEE51	LFPNLFGQPSALLVPNQSNEVSSDQK
AT4G04040.1	MEE51	NVTDNIVDVIYK
AT3G48000.1	ALDH2B4	TGEVIAHVAEGDAEDINR
AT3G48000.1	ALDH2B4	TAEQTPLTAFYAGK
AT3G48000.1	ALDH2B4	VYDEFVEK
AT3G48000.1	ALDH2B4	SGIESNATLECGGDQIGDK
AT4G35260.1	IDH1	TPVGGGVSSLNVQLR
AT4G35260.1	IDH1	DLGGTSTTQEVVDAVIAK
AT4G35260.1	IDH1	DLGGTSTTQEVVDAVIAKLD
AT1G23800.1	ALDH2B7	SGIEQGPQVDSEQFNK
AT1G76450.1	Photosystem II reaction center PsbP family protein	VEAFAETLVSGLDR
AT4G00570.1	NAD-ME2	GEPENVVALAK
AT4G00570.1	NAD-ME2	ILGLGDLGVQGIGIPIGK
AT4G00570.1	NAD-ME2	LDMYVAAAGINPQR
AT4G25900.1	Galactose mutarotase-like superfamily protein	VITFNAQLDR
AT2G36580.1	Pyruvate kinase family protein	FDFSWCDADYHQETLENLK
AT2G36580.1	Pyruvate kinase family protein	IENEEGLTHFDEILQEADGIILSR
AT2G36580.1	Pyruvate kinase family protein	AEATDVANAVLDGSDAILLGAETLR
AT2G36580.1	Pyruvate kinase family protein	VFNQDLFFK
AT1G09430.1	ACLA-3	LANIDLQIR
AT1G09430.1	ACLA-3	LDLAEVADFVK
AT1G09430.1	ACLA-3	VVIDCATTDPDGR
AT3G52990.1	Pyruvate kinase family protein	ADGLVTLTPNQDQEASSEVLPINFNGLAK
AT3G52990.1	Pyruvate kinase family protein	LGDLSQTQIFAK
AT5G11770.1	NADH-ubiquinone oxidoreductase 20 kDa subunit	QSDCMIVAGTLTNK
AT4G20130.1	PTAC14	MLAEYPTTAEQDQK
AT5G54270.1	LHCB3	WAMLGAFGCITPEVLQK
AT3G55800.1	SBPASE	GFPGTHEFLLLDEGK
AT2G39730.1	RCA	EGPPVFEQPEMTYEK
AT5G11670.1	NADP-ME2	VLVQFEDFANHNAFDLLSK
AT5G56350.1	Pyruvate kinase family protein	VENQEGVANFDDILVNSDAFMIAR
AT5G11770.1	NADH-ubiquinone oxidoreductase 20 kDa subunit	VDDLMNWAR
AT2G36580.1	Pyruvate kinase family protein	SVEVIAGCLK
