## Supplementary table 2 for "Changes in Protein Turn-over rates Regulate Tryptophan and Glucosinolate Biosynthesis, IAA Transport and Photosynthesis in *Arabidopsis* Growth and Defense Transitions"

### Sheet: Col-0
		Mean relative expression								STD error								T-test
Accession number	Protein Name	0 hrs	1 hrs	3 hrs	16 hrs	17 hrs	19 hrs	32 hrs		0 hrs	1 hrs	3 hrs	16 hrs	17 hrs	19 hrs	32 hrs		1 hrs	3 hrs	16 hrs	17 hrs	19 hrs	32 hrs
AT1G51680	4CL1	0.310628	4.58185	7.90057	2.02232	3.4363	3.06098	1.39274		0.00717563	0.358007	1.04323	0.141665	0.08411	0.495109	0.206253		0.000282992	0.00189649	0.000270459	3.17658e-06	0.00514185	0.00632574
AT5G20960	AAO1	0.511091	0.729115	0.851935	1.55931	2.674	2.13869	1.17872		0.0329212	0.00440067	0.0384314	0.105456	0.142951	0.291003	0.139054		0.00278638	0.00253163	0.000688503	0.00012315	0.00513124	0.0095039
AT1G62380	ACO2	20.6734	22.3712	39.5661	70.701	55.0083	83.1482	35.2856		3.6698	1.67627	5.14431	1.05619	10.8056	4.03235	2.14716		0.695512	0.0403474	0.000196028	0.0396	0.00033106	0.0263729
AT4G26970	ACONITASE 2	3.24708	10.9535	17.0134	10.2901	6.83844	7.69167	4.61514		0.313345	0.525564	1.34328	0.682822	2.77841	0.182028	0.242749		0.000228756	0.000566303	0.000721247	0.268326	0.000253793	0.0260205
AT4G16760	ACX1	0.728014	2.16075	2.14957	2.21319	2.57775	2.00704	1.8088		0.0574485	0.193131	0.268319	0.189873	0.0711787	0.29364	0.276375		0.00206695	0.00660352	0.00170218	3.52999e-05	0.0129016	0.0186385
AT3G25760	AOC1	0.623846	6.84173	2.04257	0.964795	1.90086	1.03352	0.161485		0.10287	0.0794987	0.374551	0.267581	0.293629	0.193065	0.0270021		1.14343e-06	0.0217229	0.300085	0.0147987	0.134412	0.0121825
AT2G29690	ASA2	0.450398	0.389358	0.43242	0.420503	0.694868	0.361705	0.151915		0.0267645	0.0133827	0.0446529	0.0602668	0.0325282	0.130545	0.112215		0.110961	0.747233	0.673797	0.00438473	0.542106	0.0608534
AT2G39940	COI1	0.526258	0.47422	0.518725	0.945736	1.45311	0.411244	0.189857		0.059573	0.0655443	0.0325229	0.0484669	0.11581	0.134272	0.092654		0.588418	0.916975	0.00546273	0.00206016	0.477406	0.0378821
AT4G02570	CUL1	2.24169	2.59169	2.47971	2.62651	2.54038	2.67322	2.60567		0.112859	0.27771	0.234543	0.235755	0.179118	0.116733	0.107917		0.307833	0.412208	0.214924	0.231115	0.0565282	0.0801719
AT4G13770	CYP83A1	1.88295	0.616136	0.413706	0.675501	1.50302	2.50825	2.38259		0.0348395	0.0440702	0.1072	0.135124	0.0838202	0.429395	0.505177		2.2903e-05	0.000199948	0.000981286	0.0138563	0.220279	0.379654
AT4G31500	CYP83B1	0.290204	29.4081	24.0695	2.24694	7.06605	2.79788	0.771253		0.0320876	1.54242	5.20419	0.52415	0.301692	1.43813	0.644131		4.64095e-05	0.0102672	0.0203644	2.37978e-05	0.156241	0.49718
AT5G63450	CYP94B1	0.0534841	0.0601131	0.0468401	0.0190559	0.0511246	0.0713375	0.0128428		0.0137582	0.00425226	0.00739511	0.00271316	0.0211703	0.0100052	0.00238917		0.66919	0.692458	0.0700595	0.930036	0.353177	0.0436598
AT3G48520	CYP94B3	0.0209899	0.0168084	0.0210171	0.0155656	0.0263159	0.0150093	0.0100789		0.000708018	0.00167503	0.00915598	0.00150814	0.0103721	0.00628779	0.0018179		0.0829918	0.997782	0.0312053	0.635433	0.398085	0.00501552
AT2G27690	CYP94C1	0.172524	2.69401	1.96739	0.165989	0.289857	0.211924	0.120206		0.0089606	0.505339	0.18996	0.030858	0.0683013	0.0609101	0.0211605		0.00754954	0.000702709	0.848775	0.163726	0.557015	0.0850908
AT1G74710	EDS16 (ICS1)	0.0640388	0.274978	1.38188	0.217097	0.487307	0.197498	0.0409774		0.00570178	0.0263073	0.385997	0.0187313	0.130423	0.0240064	0.0125247		0.00143205	0.0269344	0.00144548	0.0316067	0.00565882	0.169087
AT5G66190	FNR1	15.864	8.75196	4.31748	5.78838	5.37546	6.71213	6.24445		3.32065	0.79347	0.291801	0.184496	2.44865	0.421137	0.219147		0.105651	0.0257279	0.0387978	0.0638352	0.0522198	0.0445365
AT5G40760	G6PD6	0.537284	1.51972	3.15797	1.24726	0.975569	1.23978	0.871792		0.0158384	0.127857	0.0681976	0.130574	0.310331	0.0679855	0.0795455		0.00158794	3.04183e-06	0.00570044	0.231219	0.000548394	0.0145615
AT1G51760	IAR3	0.363834	5.38558	2.35898	0.791671	2.03386	1.03454	0.689077		0.032306	0.256722	0.474458	0.0402219	0.108933	0.105195	0.110803		4.15509e-05	0.0137468	0.0011543	0.000124687	0.00366528	0.0479262
AT2G46370	JAR1	0.253151	0.354541	0.277602	0.381134	0.711017	0.274824	0.103353		0.0230129	0.0202388	0.0562684	0.016171	0.0514733	0.15657	0.0975128		0.0297	0.708105	0.0104156	0.00125063	0.897685	0.209203
AT5G05600	JOX2	0.286694	3.10086	2.63122	2.50109	3.86555	3.63585	1.57634		0.0709023	0.287875	0.229049	0.148454	0.0830212	0.705268	0.234016		0.000687467	0.000612962	0.000176262	5.16429e-06	0.00913803	0.00619468
AT5G54270	LHCB3	16.5756	4.36994	1.00446	17.3554	14.1045	29.7791	0.787106		2.5906	0.710771	0.306577	0.692974	3.8352	0.492355	0.133416		0.0104684	0.003957	0.785669	0.621686	0.007453	0.00368397
AT3G45140	LOX2	0.348434	0.320509	0.154485	0.838661	1.7995	2.0831	2.42285		0.0498241	0.0232809	0.0366552	0.133165	0.20463	0.134253	0.710651		0.638328	0.0349977	0.0261039	0.00232622	0.000266428	0.0435957
AT5G22300	NIT4	0.0232249	0.999213	4.74508	0.762587	1.16894	0.605706	0.174156		0.00287075	0.0305899	0.300793	0.140231	0.0415449	0.0686624	0.0283164		5.85383e-06	9.62033e-05	0.00620636	1.0381e-05	0.00106207	0.00607483
AT2G06050	OPR3	0.643124	4.57649	4.06042	0.621932	1.57955	0.275014	0.209422		0.0138245	0.0332392	0.670788	0.0134141	0.161715	0.130173	0.160928		4.20761e-08	0.00701491	0.333041	0.00447968	0.048217	0.0549364
AT2G37040	PAL1	0.489579	8.62286	23.0816	10.2409	12.2988	3.86566	0.94208		0.0486802	1.25455	4.1304	1.37532	1.88615	2.00757	0.904588		0.00292633	0.00543676	0.00209422	0.00332381	0.168022	0.643649
AT5G17990	PAT1	0.842824	10.1828	18.0938	2.72897	5.6092	3.61102	2.81532		0.0960569	0.954695	0.598007	0.371778	0.635656	0.20618	0.455521		0.000623774	9.0425e-06	0.00797504	0.00176597	0.00026162	0.0132953
AT1G01090	PDH-E1 ALPHA	4.6548	3.37413	2.5774	2.37205	2.02897	2.63074	2.85065		0.427112	0.399086	0.168146	0.205344	0.387547	0.276386	0.0504869		0.0935996	0.0106117	0.00854269	0.0103942	0.0164204	0.0137525
AT2G44490	PEN2	2.1355	32.2984	16.0638	3.65748	2.55281	4.65222	4.99348		0.195139	2.54685	1.10159	0.123486	0.0433012	0.236794	1.2388		0.000294356	0.000239343	0.00274503	0.1051	0.00120394	0.0848841
AT1G70940	PIN3	1.41599	0.257815	0.285123	0.553168	1.11283	0.607005	0.429366		0.168918	0.0221633	0.0335124	0.0461989	0.0590779	0.220648	0.27709		0.00244566	0.00278237	0.0078899	0.165494	0.043624	0.0383922
AT1G23080	PIN7	2.93013	0.507337	0.854875	0.374948	0.696096	1.23335	1.16987		0.562832	0.0217752	0.120854	0.0536739	0.0326251	0.0424464	0.0969051		0.0126313	0.0226572	0.0106635	0.0166411	0.0396995	0.0368545
AT1G75950	SKP1	18.9927	24.9851	25.7547	21.9274	21.587	27.5362	24.8753		1.42776	1.6396	3.5092	1.41719	4.26093	1.76283	0.593482		0.0510478	0.148842	0.218383	0.594676	0.0196702	0.0190286
AT1G74100	SOT16	0.78942	53.7337	37.1329	2.70894	6.46631	3.51024	1.7461		0.0574242	3.30236	0.659959	0.428276	0.192783	0.0795581	0.29168		8.85633e-05	6.60846e-07	0.0113146	9.37979e-06	1.00595e-05	0.0323375
AT2G21170	TIM	10.8921	6.80786	4.71542	7.42669	4.94578	7.93408	9.0289		1.37683	0.766029	0.254009	0.199449	2.36667	0.313942	0.464946		0.0605448	0.0115856	0.0674184	0.0956243	0.104284	0.269075
AT1G80490	TPR1	0.280319	0.284454	0.16558	0.27926	0.400746	0.404071	0.404824		0.0405654	0.0195997	0.0193711	0.00524511	0.0162592	0.0896784	0.0288495		0.931294	0.0631439	0.980577	0.0510789	0.277046	0.0666813
AT5G27030	TPR3	0.152728	0.237718	0.335382	0.278999	0.349099	0.314603	0.249182		0.0122809	0.00965796	0.0257266	0.0216397	0.0144403	0.0290122	0.0139296		0.00554349	0.00304817	0.00710619	0.000490168	0.00679988	0.00654285
AT3G54640	TSA1	0.890617	37.4427	57.1203	4.80513	10.9227	7.55159	4.77332		0.0552656	0.875611	3.32259	0.874982	0.45784	0.642471	0.229244		1.98398e-06	7.15138e-05	0.011118	2.64187e-05	0.000495631	7.96652e-05
AT5G54810	TSB1	2.82095	49.0677	55.5274	3.39921	4.40658	3.54393	4.69085		0.406863	4.1463	1.44457	0.145226	0.132495	0.231273	0.887147		0.000374673	3.92299e-06	0.251738	0.0207325	0.197279	0.127876
AT2G43820	UGT74F2	1.3717	0.289475	0.291802	9.75266	5.56035	5.16111	4.40112		0.155465	0.0220032	0.0089795	0.230803	0.707834	0.351616	0.529688		0.00232285	0.00227044	7.23961e-06	0.00445088	0.000594297	0.00537112

### Sheet: myc234
		Mean relative expression								STD error								T-test
Accession number	Protein Name	0 hrs	1 hrs	3 hrs	16 hrs	17 hrs	19 hrs	32 hrs		0 hrs	1 hrs	3 hrs	16 hrs	17 hrs	19 hrs	32 hrs		1 hrs	3 hrs	16 hrs	17 hrs	19 hrs	32 hrs
AT1G51680	4CL1	0.470448	4.35364	10.8792	4.2116	4.00934	2.36265	3.27266		0.0292221	0.521888	1.3781	0.499408	0.364242	0.201498	0.345197		0.00175268	0.0016479	0.00170941	0.000636147	0.000745827	0.00126943
AT5G20960	AAO1	0.379408	0.70108	1.28926	1.57823	1.51359	0.848351	0.849081		0.042138	0.0426163	0.134657	0.0374942	0.178175	0.106627	0.097869		0.00581768	0.00297661	2.89732e-05	0.00345268	0.0149734	0.0116205
AT1G62380	ACO2	20.1528	21.7664	28.2588	66.3154	73.1573	49.0475	34.247		3.52023	0.47875	1.1109	2.94626	3.28382	10.158	2.05258		0.673228	0.0930726	0.000549943	0.00038676	0.0547872	0.0258465
AT4G26970	ACONITASE 2	3.6125	12.3469	25.4987	15.0958	16.7728	9.66621	11.4287		0.76568	1.47323	1.78345	0.998233	0.519476	1.91597	0.885651		0.00625152	0.000352384	0.000799334	0.000141898	0.0426435	0.00261633
AT4G16760	ACX1	0.435319	0.793259	1.89925	1.96907	1.64854	1.13973	1.5651		0.0594339	0.00365713	0.159832	0.00683607	0.201487	0.199403	0.175826		0.00385627	0.00101138	1.37495e-05	0.00446346	0.027647	0.00368233
AT3G25760	AOC1	0.45824	2.32347	1.44973	1.15545	0.882455	0.264283	0.0615926		0.0902322	0.337848	0.111956	0.379512	0.0334965	0.0290411	0.00510377		0.00594936	0.00231935	0.148416	0.0116234	0.11017	0.0117933
AT2G29690	ASA2	0.414598	0.295136	0.126779	0.341732	0.359696	0.384353	0.381027		0.0317707	0.0232195	0.00480412	0.00870987	0.0208011	0.0539887	0.0148097		0.0385615	0.000859355	0.0914368	0.221774	0.654467	0.392443
AT2G39940	COI1	0.419329	0.259701	0.413641	0.748298	0.771714	0.647081	0.66175		0.0232033	0.0189402	0.0626798	0.0528217	0.028171	0.0100884	0.0794144		0.00596749	0.936264	0.00467569	0.000643657	0.000843289	0.0428096
AT4G02570	CUL1	1.90944	2.4613	2.3073	1.90288	2.98306	2.91935	2.61261		0.127892	0.0678812	0.152182	0.379014	0.10435	0.388711	0.0784549		0.018916	0.115921	0.987714	0.0028828	0.0690981	0.00940127
AT4G13770	CYP83A1	0.000186179	0.000115284	0.000293653	0.000579761	0.00105127	0.000725214	0.0014863		2.49252e-05	0.000110586	0.000122341	0.000162182	0.000358868	8.54915e-05	0.000186174		0.565624	0.437889	0.0744673	0.0739688	0.00375904	0.00228654
AT4G31500	CYP83B1	0.0552941	3.91047	11.9382	1.79989	1.82372	0.962956	0.872501		0.0108961	0.299006	2.22782	0.344008	0.217309	0.0694978	0.070168		0.000209221	0.00594998	0.00713628	0.00124649	0.000208083	0.00032548
AT5G63450	CYP94B1	0.0255916	0.0168815	0.00623363	0.0118343	0.0268608	0.0217768	0.00623303		0.000257697	0.00106813	0.000556107	0.000398334	0.00265795	0.00266162	0.000815447		0.00137081	5.9898e-06	8.41879e-06	0.65937	0.226858	2.25577e-05
AT3G48520	CYP94B3	0.00671811	0.00571069	0.00666926	0.00439043	0.0205109	0.0027884	0.00234572		0.00102368	0.00136606	0.000696424	0.000509348	0.00278858	0.000440815	0.000346426		0.586818	0.97042	0.111481	0.00971079	0.0243224	0.0155289
AT2G27690	CYP94C1	0.0214711	0.0292461	0.268751	0.144486	0.312214	0.143689	0.0942005		0.00188555	0.00507292	0.0274876	0.0068238	0.0330238	0.0102839	0.00460364		0.224183	0.000852912	6.43873e-05	0.000924002	0.000306249	0.000127348
AT1G74710	EDS16 (ICS1)	0.0537636	0.372168	5.10355	0.779827	1.41746	0.69757	0.325718		0.00757789	0.0836863	0.391398	0.0873431	0.0879192	0.0946559	0.0443444		0.0192816	0.000208285	0.00116039	0.000102332	0.00247042	0.00377724
AT5G66190	FNR1	16.973	14.2	4.15888	4.52178	5.16335	3.86845	5.65142		1.87933	1.27449	0.187127	0.27535	0.174571	1.05518	0.359201		0.289064	0.00246353	0.00280039	0.00332748	0.00369793	0.00408525
AT5G40760	G6PD6	0.560943	1.57056	6.41439	2.50554	2.4364	1.72648	1.41633		0.126801	0.119134	0.467064	0.277111	0.0771277	0.332401	0.0645949		0.00438678	0.000268066	0.0030947	0.000225798	0.0306117	0.00385672
AT1G51760	IAR3	0.219201	0.135454	0.50105	0.494742	0.584904	0.495564	0.448276		0.0284955	0.0103406	0.0965951	0.0393153	0.0406671	0.0948312	0.0104496		0.05071	0.0488809	0.00475798	0.00181124	0.0492628	0.00165102
AT2G46370	JAR1	0.33966	0.28884	0.215288	0.592066	0.686883	0.517695	0.391466		0.0518559	0.0324361	0.0437673	0.0593672	0.042268	0.00569707	0.0294204		0.452759	0.140761	0.032836	0.00656027	0.0269598	0.433917
AT5G05600	JOX2	0.0308157	0.0580516	0.284422	0.951411	1.31428	1.15825	0.274638		0.000977083	0.00913959	0.0182378	0.0952681	0.0459372	0.176705	0.0240899		0.0414268	0.000155963	0.000641752	9.77165e-06	0.00309621	0.000538066
AT5G54270	LHCB3	20.3852	1.9157	0.249972	8.18886	5.3975	6.71515	0.274192		2.367	0.490266	0.0457715	1.96162	0.343357	0.73568	0.0112939		0.00157608	0.0010482	0.0165756	0.00330931	0.00527595	0.00105233
AT3G45140	LOX2	0.10588	0.0473424	0.0142118	0.66119	1.10083	1.72701	1.54361		0.00656335	0.00503793	0.00322366	0.0829281	0.208212	0.0828386	0.177167		0.00210628	0.000232959	0.00261763	0.00880018	4.07074e-05	0.0012571
AT5G22300	NIT4	0.0358303	0.205633	5.73151	2.03622	1.29704	0.4713	0.138504		0.00583183	0.031764	0.929744	0.0711905	0.130459	0.0432265	0.0118803		0.00626352	0.00359741	9.67173e-06	0.000642987	0.000565569	0.00148765
AT2G06050	OPR3	0.198335	0.291559	0.808499	0.228258	0.305884	0.211271	0.204096		0.024457	0.0127632	0.149324	0.0471035	0.0971359	0.0349008	0.0475391		0.0278041	0.0157019	0.603004	0.343416	0.77662	0.919381
AT2G37040	PAL1	0.672489	7.04378	46.5986	30.0727	22.5913	11.7791	7.44158		0.0421796	0.977546	12.3242	1.99499	1.55002	1.12309	0.881176		0.00287098	0.0203591	0.000123504	0.000145384	0.000588338	0.00155105
AT5G17990	PAT1	0.361567	1.06808	6.72913	1.66359	1.47671	1.28838	1.03474		0.0681255	0.0690582	0.255277	0.0584169	0.0700525	0.0930681	0.0950785		0.00188872	1.75829e-05	0.000131229	0.000336337	0.00130169	0.00452024
AT1G01090	PDH-E1 ALPHA	4.06296	4.0079	1.97619	2.24756	2.27221	2.8136	2.74267		0.853457	0.292421	0.053324	0.00907996	0.120142	0.65574	0.0864169		0.954262	0.0711833	0.100546	0.106293	0.310275	0.198608
AT2G44490	PEN2	2.28186	37.9452	18.2072	5.6265	3.56907	3.1663	3.70935		0.0276076	1.79625	1.38499	0.657	0.204419	0.138	0.29439		3.79857e-05	0.000326837	0.00704968	0.00336067	0.00327426	0.00847494
AT1G70940	PIN3	0.402743	0.164695	0.126894	0.180395	0.483154	0.532399	1.07919		0.0229156	0.00263285	0.00857348	0.0125743	0.014995	0.0643392	0.0357746		0.000497388	0.000352643	0.00104753	0.0425484	0.130484	9.09504e-05
AT1G23080	PIN7	1.34421	0.361357	0.390692	0.26858	0.443312	0.63934	0.892896		0.183523	0.0365883	0.0620039	0.0478969	0.0280221	0.0828874	0.0595474		0.00628816	0.0079164	0.00476913	0.00832338	0.024889	0.0794553
AT1G75950	SKP1	4.35469	4.25168	5.12321	4.96584	4.33648	4.10679	4.4341		0.487392	0.401311	0.478074	0.50685	0.366223	0.184707	0.439866		0.878298	0.323271	0.433819	0.977605	0.65916	0.909557
AT1G74100	SOT16	0.223015	4.23143	19.5616	1.19007	1.42857	0.922099	0.626686		0.00268858	0.940005	1.44123	0.118461	0.0533856	0.100629	0.0458093		0.0130098	0.000178434	0.00122692	2.28893e-05	0.0022583	0.000921133
AT2G21170	TIM	10.7347	10.3483	4.59781	8.31387	7.42091	6.96821	9.3061		0.446255	0.82758	0.254645	0.156937	0.570355	0.772702	0.807075		0.702191	0.000281515	0.00689805	0.0102153	0.0134662	0.196294
AT1G80490	TPR1	0.56126	0.60988	0.435312	0.801213	1.05298	0.966542	0.920763		0.00407645	0.0382261	0.0809255	0.0354982	0.0536191	0.0697043	0.117279		0.274637	0.195063	0.00255995	0.000793801	0.00438258	0.0375297
AT5G27030	TPR3	0.0721899	0.161969	0.197633	0.214335	0.250431	0.232835	0.22396		0.00407758	0.0074141	0.0108626	0.00370758	0.0227746	0.00520941	0.0210709		0.000446612	0.000415165	1.34234e-05	0.00152776	1.70622e-05	0.00211004
AT3G54640	TSA1	0.436645	3.61447	30.7544	4.29529	3.31307	3.08083	2.25461		0.0242314	0.367871	1.95046	0.155243	0.261477	0.338618	0.124901		0.000995808	0.000100035	1.63148e-05	0.000394587	0.00146549	0.000139355
AT5G54810	TSB1	3.95357	37.9861	62.3403	7.00619	6.81896	4.75169	6.26184		0.424659	1.53532	3.18405	0.528432	0.198279	0.166158	0.142129		2.83849e-05	5.38786e-05	0.0107984	0.00362356	0.154971	0.0067232
AT2G43820	UGT74F2	1.08941	0.537532	0.107064	6.29513	5.83705	6.12452	3.35982		0.108441	0.0148248	0.010259	0.158712	0.394175	0.795314	0.262528		0.00727005	0.000837166	1.10534e-05	0.000314194	0.00329652	0.00132819
