## Supplementary table 3 for "Changes in Protein Turn-over rates Regulate Tryptophan and Glucosinolate Biosynthesis, IAA Transport and Photosynthesis in *Arabidopsis* Growth and Defense Transitions"

### Sheet: Col-0
	Mean ng/g FW								STDerror								T-test to 0 hrs
Hormone	0 hrs	1 hrs	3 hrs	16 hrs	17 hrs	19 hrs	32 hrs		0 hrs	1 hrs	3 hrs	16 hrs	17 hrs	19 hrs	32 hrs		1 hrs	3 hrs	16 hrs	17 hrs	19 hrs	32 hrs
ABA	0.307746	0.145051	0.0951967	0.117575	0.126896	0.124462	0.138505		0.0392995	0.0102901	0.00616743	0.0135036	0.00647077	0.00398692	0.00367457		0.00707952	0.00175616	0.00378483	0.00393028	0.00354062	0.00516164
IAA	8.59448	7.62978	6.40744	6.0049	5.77303	6.30761	5.64738		0.641955	0.21756	0.359481	0.512885	0.183857	0.408215	0.353293		0.204518	0.0248762	0.0197751	0.00552925	0.0238211	0.00694318
JA	1.93028	2.94691	5.49931	5.07197	5.65281	6.39833	5.08213		0.286654	0.191429	0.531927	0.73717	0.792115	0.816396	0.312488		0.0256349	0.00104718	0.00734949	0.00447565	0.00208694	0.000305302
JA-Ile	0.393656	0.648039	1.01874	0.588147	0.634776	0.695328	0.575392		0.0580241	0.0553264	0.155144	0.0977933	0.0767244	0.037322	0.0849948		0.0192477	0.00924784	0.138045	0.0461155	0.00470552	0.127841
OPDA	123.016	950.144	603.644	1095.79	1237.87	1102.75	988.15		43.9236	295.084	139.931	217.251	209.606	115.348	122.036		0.0323164	0.0168838	0.00462382	0.00200372	0.000212476	0.000107649
SA	64.7227	75.6456	116.13	157.397	104.311	121.514	140.588		3.61914	7.05543	6.23049	13.6853	6.78661	6.20629	16.4073		0.217536	0.000381831	0.000607487	0.00212111	0.000217439	0.00403759
12-OH-JA	0.916453	1.28626	2.59304	4.06129	10.5821	9.79846	6.82004		0.199145	0.119701	0.103325	0.240588	1.15488	1.99216	0.214886		0.162586	0.000296388	5.56782e-05	0.000171735	0.00439292	9.70224e-07

### Sheet: myc234
	Mean ng/g FW								STDerror								T-test to 0 hrs
Hormone	0 hrs	1 hrs	3 hrs	16 hrs	17 hrs	19 hrs	32 hrs		0 hrs	1 hrs	3 hrs	16 hrs	17 hrs	19 hrs	32 hrs		1 hrs	3 hrs	16 hrs	17 hrs	19 hrs	32 hrs
ABA	0.497845	0.204589	0.113461	0.121687	0.105553	0.132225	0.16461		0.0706335	0.0134246	0.0184188	0.00790374	0.00549959	0.0114536	0.010366		0.0151136	0.00622964	0.00611833	0.00520019	0.00693632	0.00953389
IAA	1.37572	1.85999	1.45882	1.35122	1.47114	1.65068	1.94703		0.215592	0.0962474	0.0601521	0.0710379	0.0683726	0.0908234	0.0894327		0.109552	0.729273	0.91924	0.694809	0.305044	0.0706187
JA	0.961287	1.31404	1.78536	2.22991	5.5888	8.39346	4.00079		0.24887	0.0967144	0.101385	0.511786	0.255177	2.82668	0.320073		0.256958	0.0374184	0.0896885	0.000203113	0.0588512	0.00169364
JA-Ile	0.202721	0.236111	0.396733	0.337672	0.943864	1.69847	0.53543		0.0299078	0.0383697	0.0400569	0.0905453	0.0484585	0.647543	0.0248433		0.530216	0.0178263	0.229926	0.00020112	0.0822644	0.00102391
OPDA	26.2318	22.3415	30.8529	108.518	104.494	81.6652	51.3406		6.24917	3.18466	3.92975	31.7746	12.4011	16.4127	3.12676		0.608681	0.565271	0.0639127	0.00487838	0.034302	0.0228952
SA	117.766	121.815	165.495	336.164	216.465	280.039	277.504		3.19047	16.7044	6.7177	37.1208	13.0129	8.09722	36.1271		0.823539	0.00302951	0.00422799	0.00180944	4.87058e-05	0.011651
12-OH-JA	1.38438	1.34268	1.12215	3.3072	7.10383	7.8438	6.38966		0.128774	0.216105	0.0848351	0.502998	0.393736	1.21457	0.45624		0.876395	0.164257	0.0207758	0.000159509	0.00613414	0.000455255
