## Supplementary table 4 for "Changes in Protein Turn-over rates Regulate Tryptophan and Glucosinolate Biosynthesis, IAA Transport and Photosynthesis in *Arabidopsis* Growth and Defense Transitions"

### Sheet: Sheet1
	PSMs															Mean PSM
Sequence	0 hr-1	0 hr-2	0 hr-3	1 hr-1	hr-2	1 hr-3	16 hr-1	16 hr-2	16 hr-3	17 hr-1	17 hr-2	17 hr-3	19 hr-1	19 hr-2	19 hr-3	0 hr	1 hr	16 hr	17 hr	19 hr
TGSRINSAKDDAAGLQIA	0	0	0	2	1	1	0	0	0	0	0	0	0	0	0	0	1	0	0	0
SAKDDAAGLQIA	0	0	0	7	5	5	6	6	8	0	0	0	0	0	0	0	5.66667	6.66667	0	0
KDDAAGLQIA	0	0	0	2	2	0	1	1	1	0	0	0	0	0	0	0	2	1	0	0
RLSTGSRINSAKDDAAGLQIA	0	0	0	2	1	1	0	0	0	0	0	0	0	0	0	0	1.33333	0	0	0
QRLSTGSRINSAKDDAAGLQ	0	0	0	3	2	0	0	0	0	0	0	0	0	0	0	0	2.5	0	0	0
QRLSTGSRINSAKDDAAGLQIA	0	0	0	2	1	4	0	0	0	0	0	0	0	0	0	0	2.33333	0	0	0
QRLSTGSRINSA	0	0	0	4	3	2	0	0	0	0	0	0	0	0	0	0	3	0	0	0
GSRINSAKDDAAGLQIA	0	0	0	1	1	0	0	0	0	0	0	0	0	0	0	0	1	0	0	0
SRINSAKDDAAGLQ	0	0	0	1	0	1	0	0	0	0	0	0	0	0	0	0	1	0	0	0
AKDDAAGLQIA	0	0	0	0	1	1	1	0	0	0	0	0	0	0	0	0	1	1	0	0
SRINSAKDDAAGLQIA	0	0	0	0	1	1	0	0	0	0	0	0	0	0	0	0	1	0	0	0
RLSTGSRINSAKDDAAGLQ	0	0	0	0	1	0	0	0	0	0	0	0	0	0	0	0	1	0	0	0
STGSRINSAKDDAAGLQ	0	0	0	0	1	0	0	0	0	0	0	0	0	0	0	0	1	0	0	0
LSTGSRINSA	0	0	0	0	0	1	0	0	0	0	0	0	0	0	0	0	1	0	0	0
																flg22 %	9.39597	0
		PSMs	Peptide spectrum matches
