## Supplementary material for "Changes in Protein Turn-over rates Regulate Tryptophan and Glucosinolate Biosynthesis, IAA Transport and Photosynthesis in *Arabidopsis* Growth and Defense Transitions": List of Primers Used

### Sheet: Sheet1
Gene Name	Gene Accession	Left Primer	Right Primer
4CL1	AT1G51680	ATGCCAAACTCGGTCAGG	GCAAAACCTAACGACATTGCT		CYP94B1 and CYP94B3 were adopted from (Zhang et al., 2020).
AAO1	AT5G20960	ACAACGATCCTGCGTACAGA	CTTGAACAAAGGCTCCTTCAAT
ACO2	AT1G62380	GCTTCTTAAAGATGGTGACTGGAT	TTCCCGTTGGTTATCACCTC
ACONITASE 2	AT4G26970	GGTCAAGACGTCACTGTAACCA	CGTGATCATAGTATGCCAATTCC
ACX1	AT4G16760	GCAATGTCGTTCTGGTGTTC	GCTTCGAAAGCTTCCAGTACA
AOC1	AT3G25760	TGGTATCTCATCTAACGGTCCA	TCGTACACGCTCAGTTCTTGA
ASA2	AT2G29690	CCACGGTAGTAGGTGAATTGC	CAGCTCCATGGCTTTTACCTT
COI1	AT2G39940	GTGTCCTAATTTGGAAGTTCTCG	CTCCATTCCTTGTTCATCTGC
CUL1	AT4G02570	CGATAGAATGCGCAGAATCA	TCAACGACTTTCTTCCTTTCATC
CYP83A1	AT4G13770	TGTTCCAGAGAAAGTGAACAAGTATT	AAAGAAACCAAACATTGAAACAGA
CYP83B1	AT4G31500	ACCGTGTCGCAAGTTTCAG	TCTTGTCCATCATCCGTTGAC
CYP94B1	AT5G63450	ATGCAGCAAACGACGACATT	CCCACACCTTCTCCATCCTT
CYP94B3	AT3G48520	TCAATGTCGACGGTCACTCA	ACGGTTCTCCACTTCGTCTT
CYP94C1	AT2G27690	TTATGCAATGGGTCGGATG	TCCAACCACCTCTCTGGTTT
EDS16 (ICS1)	AT1G74710	GCGGGACCTATTGGATTTTT	AGATCAATGCCCCAAGACC
FNR1	AT5G66190	CACCTTTGTTTACATGTGTGGTC	TGTACTCCAACCAATCGATCC
G6PD6	AT5G40760	GAGGCAATGTACATGAAACTAACTG	AGTCTAGTTCACTTTGCACAGTATTCA
IAR3	AT1G51760	GTGCTGCAAAATTGCTCAAA	GCCTCCACAATCTTCTTTGC
JAR1	AT2G46370	ATTGCAACTGTTTCGCACTG	AGCTTTGCCATTGTCATCAA
JOX2	AT5G05600	TTCTTTTCCTCCCACCATAAGA	CAAATGCTTCTTGAAACTTATCCTC
LHCB3	AT5G54270	GAAAAGCTCAAGCCGAGAGA	TTGGGGTAAGAACACTGCTTG
LOX2	AT3G45140	CTTACCCGCGGATCTCATC	ACTCCATGTTCTGCGGTCTT
NIT4	AT5G22300	AACACCGGACTCTGTTGTCTG	TCGTGCTATGTCCCCAAGA
OPR3	AT2G06050	GCGTTGAACGGAGTACCAA	CAGGCACATGTGGGAACC
PAL1	AT2G37040	CGCACTTCAGAAGGAACTTATTAGA	ATCGGATACCGGAAAATCCT
PAT1	AT5G17990	AGCAATTGCGGATTCATTG	CCCAGACGATTGTACTTCACG
PDH-E1 ALPHA	AT1G01090	GAGGACACTCCTTGGCTGAT	GTCTCTAGCCGCGTATTTGG
PEN2	AT2G44490	AGGACATATCCACGCTATTCATC	TGACCATACGTAATAACCTTCCAC
PIN3	AT1G70940	TGCCCAAAATCATTCAACAA	GTTGCAACGCCATGAACA
PIN7	AT1G23080	GTTGCTTTCAGGTGGGATGT	TTGCAATGCCATGAACAAC
PP2A	AT1G13320	GACCGGAGCCAACTAGGAC	AAAACTTGGTAACTTTTCCAGCA
SKP1	AT1G75950	TCGATCAAGCTACTCTCTTTGAAC	TCCTTTGATCATATCCGCAAC
SOT16	AT1G74100	AAAGGTTGGAGATTGGGCTAA	TCTCCTCCACTAAGCCATCAA
TIM	AT2G21170	TGCTTCCAAAACGAGAATCA	GCAAACTCAGGACCCTTCAA
TPR1	AT1G80490	ATGGAAGTGGCAGCGAAAT	GCCACTGCTGAGGAGGTAAA
TPR3	AT5G27030	CAAGATGGAATGTATCCGACAGT	TGCGTACACCGCTGAAGATA
TSA1	AT3G54640	GGTTCAGTCGCTCTTGAAGG	CCCATCCAGCTATCTGTTTCA
TSB1	AT5G54810	ACGAAGAAGCGTTGGAAGC	GGTAAGCTAGTGCGTGTGAGG
UBC21	AT5G25760	CAGTCTGTGTGTAGAGCTATCATAGCAT	AGAAGATTCCCTGAGTCGCAGTT
UGT74F2	AT2G43820	ACCGATGAACGCAAAGTACA	TCTCCTTCTCTGTCTTCACACG
